# BAZ1A, an Imitation Switch (ISWI) protein, interacts and facilitates the recruitment of E2F1 to activate the E2F transcription program

**DOI:** 10.1101/2024.11.20.624462

**Authors:** Bidisha Prajapati, Abhishek Chowdhury, Kaval Reddy Prasasvi, Lakshay Garg, Kumaravel Somasundaram

## Abstract

ISWI (*I*mitation *Swi*tch) family of chromatin remodeling complexes mobilize nucleosomes to regulate DNA-template associated functions. Analysis of glioblastoma (GBM) transcriptome datasets revealed that BAZ1A (**<u>B</u>romodomain <u>A</u>djacent to <u>Z</u>inc Finger Domain <u>1A</u>**) is a highly expressed ISWI family member. RNAi-based depletion or inhibition by a small molecule inhibited the survival/migration of glioma cells and glioma stem-like cells (GSCs), sensitized glioma cells to Temozolomide but did not affect normal astrocytes. BAZ1A-silencing arrested cells in the G1 phase and induced apoptosis. While GO analysis of BAZ1A regulated transcriptome showed enrichment of “cell cycle” related terms, GSEA showed a depletion of the “HALLMARK_E2F_TARGETS” gene set with the highest significance, indicating a nonfunctional E2F transcription program. BAZ1A silencing and overexpression experiments confirmed the requirement of BAZ1A for the E2F transcription program by identifying E2F1 as the primary target. ChIP experiments revealed that BAZ1A and E2F1 bind to the E2F1 promoter. ChIP-ReChIP demonstrated that BAZ1A-bound chromatin fragments are enriched for E2F1 protein on the E2F1 promoter at specific sites. SMARCA1/5, ATPase subunits of the ISWI family, also exhibited binding to the E2F1 promoter. BAZ1A depletion decreased the DNaseI sensitivity of E2F1 binding regions of the E2F1 promoter. Co-immunoprecipitation experiments revealed an interaction between BAZ1A and E2F1 and the presence of an E2F1-BAZ1A-SMARCA1/5 complex. Finally, BAZ1A silencing inhibited glioma tumor growth in an orthotopic xenograft mouse model. Our results demonstrate that BAZ1A containing ISWI complex recruits E2F1 to activate the E2F transcription program, thus promoting G1-S progression and highlighting BAZ1A as a potential therapeutic target.
