## Supplementary Table 1.xlsx for "BAZ1A, an Imitation Switch (ISWI) protein, interacts and facilitates the recruitment of E2F1 to activate the E2F transcription program"

### Sheet: Supple 1
Suppelemntary Table 1: ISWI_genes_regulation_GBM_vs_Normal_multiple
No.	Genes	Datasets
		TCGA Affymetrix		TCGA Agilent		TCGA RNASeq		CGGA		Gill		Gravendeel		Grzmil		Kamoun		Murat		REMBRANDT
		log2FC	p value	log2FC	p value	log2FC	p value	log2FC	p value	log2FC	p value	log2FC	p value	log2FC	p value	log2FC	p value	log2FC	p value	log2FC	p value
1	BAZ1A	2.20141	5.8716e-10	1.94069	1.46938e-07	2.29544	0.00369834	0.642352	0.00290824	1.24996	7.98847e-05	2.12135	1.90459e-05	0.328383	0.108084	1.48478	0.00492465	1.81156	0.00101267	1.59162	2.0537e-24
2	BAZ1B	0.187305	0.23496	0.459334	0.000234428	0.415875	7.42396e-05	0.752317	0.0313585	0.221112	0.0255366	0.0432546	0.567143	0.11672	0.461464	-0.0306727	0.635508	-0.130373	0.0544254	-0.0919024	0.047729
3	BAZ2B	0.598909	0.00017277	0.575143	0.000660781	-0.00508495	0.954706	-0.419013	0.0125115	-0.100812	0.576226	0.395726	0.00848155	-0.459417	0.0296622	0.523257	0.0917037	0.501825	2.39171e-06	0.427352	0.000241192
4	BPTF	0.296079	0.031487	0.0308099	0.783756	-0.172402	0.14286	0.13802	0.628429	-0.00164958	0.985837	-0.168807	0.343006	-0.1312	0.418333	0.350253	0.0179373	-0.0168525	0.868115	0.182735	0.000169173
5	POLE3	0.987148	2.05013e-06	0.231377	0.00631052	1.09624	1.35989e-10	-0.0748703	0.472166	0.0292546	0.813514	0.461505	0.00260556	0.487207	0.472072	0.552017	0.0038719	0.180071	0.207377	0.29868	0.000837959
6	RBBP4	1.07942	1.6464e-10	0.74785	2.61845e-06	0.909659	3.05387e-06	-1.06303	5.43564e-12	-0.0421686	0.634718	0.139083	0.183492	0.2664	0.064067	0.23006	0.099035	0.462593	0.00692952	0.365456	2.65785e-11
7	RBBP7	0.602176	6.15399e-11	0.507824	3.35832e-05	0.813038	3.70477e-06	0.285708	0.031776	0.14149	0.125355	0.661189	7.06464e-06	0.772833	4.52508e-07	0.713783	1.05102e-05	0.522984	0.00320878	0.55062	2.13729e-12
8	RSF1	0.561146	0.00144977	-0.104386	0.250262	-0.45487	0.0276831	0.268877	0.150198	0.0892275	0.401439	0.0164612	0.898484	0.234733	0.243204	0.227662	0.00757501	0.08546	0.209342	-0.0842093	0.121054
9	SMARCA1	0.551762	6.46843e-06	-0.116045	0.10587	0.0420021	0.666612	0.248054	0.0532145	0.262652	0.0865302	0.807993	0.000344918	1.22306	0.00141612	0.845255	0.00159167	0.739775	0.000221488	0.589234	8.71483e-10
10	SMARCA5	1.50383	3.20699e-10	1.20739	6.49449e-09	0.498565	0.00128769	0.125448	0.579094	0.0558063	0.55634	0.975765	0.000308972	0.425567	0.412057	0.692945	0.00671972	0.762011	4.0178e-05	0.519123	5.62075e-09
11	CHRAC1	NA	NA	0.719135	5.05156e-07	1.43407	0.00417003	-0.423111	0.000134504	0.260206	0.292556	0.841696	9.10206e-05	-0.11549	0.662625	0.770757	0.00100959	0.445075	0.0264019	0.426986	1.27853e-09
12	BAZ2A	-0.137263	0.097006	NA	NA	-0.264993	0.0111582	0.437017	0.000275355	-0.356876	0.000608247	0.00392437	0.958525	-0.0562467	0.677991	-0.102993	0.251965	0.0929325	0.318673	0.0146445	0.728752
13	CECR2	NA	NA	0.136235	0.0786435	-0.389581	0.0116987	-0.0275474	0.904249	-0.33579	0.159345	0.212717	0.0280411	-0.203977	0.392113	0.352115	0.0235214	0.0428125	0.472348	-0.0470605	0.0877528
	NA=Not available
