## Supplementary Table 3.xlsx for "BAZ1A, an Imitation Switch (ISWI) protein, interacts and facilitates the recruitment of E2F1 to activate the E2F transcription program"

### Sheet: Sheet1
Suppelemntary Table 3: Differentially_regulated_genes_from_BAZ1Ahigh_vsBAZ1Alow_GBM_patient_samples
No.	Genes	Description	log2 FC	p value
1	CDKN2A	cyclin dependent kinase inhibitor 2A	1.855	5.49e-10
2	DCX	doublecortin	1.568	7.074e-09
3	MEX3B	mex-3 RNA binding family member B	1.553	1.273e-19
4	BAZ1A	bromodomain adjacent to zinc finger domain 1A	1.432	2.057e-103
5	TMSL8		1.417	2.069e-06
6	EBF3	EBF transcription factor 3	1.388	2.088e-15
7	SOX4	SRY-box transcription factor 4	1.351	2.635e-14
8	DLG7		1.274	2.54e-22
9	COL11A1	collagen type XI alpha 1 chain	1.235	2.148e-06
10	MMP7	matrix metallopeptidase 7	1.224	1.003e-05
11	PBK	PDZ binding kinase	1.206	8.981e-14
12	TTK	TTK protein kinase	1.201	6.418e-19
13	TRH	thyrotropin releasing hormone	1.191	2.274e-07
14	TOP2A	DNA topoisomerase II alpha	1.19	2.902e-18
15	MELK	maternal embryonic leucine zipper kinase	1.189	3.568e-18
16	INSM1	INSM transcriptional repressor 1	1.182	5.41e-13
17	PDGFRA	platelet derived growth factor receptor alpha	1.174	2.713e-08
18	CENPF	centromere protein F	1.168	1.032e-15
19	OVOS2		1.162	2.646e-08
20	CCNE2	cyclin E2	1.15	3.357e-20
21	KIF15	kinesin family member 15	1.149	1.541e-19
22	BUB1	BUB1 mitotic checkpoint serine/threonine kinase	1.146	1.819e-18
23	NEUROD1	neuronal differentiation 1	1.143	2.177e-07
24	ADAMDEC1	ADAM like decysin 1	1.135	8.462e-07
25	NEIL3	nei like DNA glycosylase 3	1.102	2.244e-16
26	CHEK1	checkpoint kinase 1	1.089	9.552e-19
27	MEX3A	mex-3 RNA binding family member A	1.083	1.23e-11
28	CDKN3	cyclin dependent kinase inhibitor 3	1.042	2.685e-18
29	TBX21	T-box transcription factor 21	1.042	1.384e-14
30	NUF2	NUF2 component of NDC80 kinetochore complex	1.037	1.566e-14
31	KIF18A	kinesin family member 18A	1.029	7.927e-17
32	ENPEP	glutamyl aminopeptidase	1.026	1.355e-12
33	WDHD1	WD repeat and HMG-box DNA binding protein 1	1.026	2.866e-29
34	CCL8	C-C motif chemokine ligand 8	1.017	2.95e-08
35	PXDNL	peroxidasin like	1.016	1.873e-11
36	NDC80	NDC80 kinetochore complex component	1.01	6.065e-16
37	ESCO2	establishment of sister chromatid cohesion N-acetyltransferase 2	1.001	1.782e-15
38	SOX11	SRY-box transcription factor 11	0.994	1.691e-11
39	CEP55	centrosomal protein 55	0.9899	4.768e-13
40	NID2	nidogen 2	0.9843	1.017e-11
41	C10orf81	hypothetical protein LOC79949	0.9762	7.786e-08
42	TOX3	TOX high mobility group box family member 3	0.9754	1.47e-08
43	CD93	CD93 molecule	0.9754	3.514e-10
44	ZNF300	zinc finger protein 300	0.974	3.089e-20
45	LMNB1	lamin B1	0.9707	2.818e-09
46	COL1A1	collagen type I alpha 1 chain	0.9687	0.0001878
47	DBF4	DBF4 zinc finger	0.965	6.529e-23
48	NPPA	natriuretic peptide A	0.9607	1.102e-06
49	DEPDC1	DEP domain containing 1	0.9565	4.198e-16
50	DEPDC1B	DEP domain containing 1B	0.9503	6.628e-16
51	FAM83D	family with sequence similarity 83 member D	0.9443	2.412e-12
52	SMC2	structural maintenance of chromosomes 2	0.9398	3.506e-23
53	MKI67	marker of proliferation Ki-67	0.9367	5.23e-13
54	TYMS	thymidylate synthetase	0.9309	1.658e-13
55	ZNF711	zinc finger protein 711	0.93	3.278e-11
56	CDCA7	cell division cycle associated 7	0.9266	9.647e-17
57	FAM54A	Protein FAM54A (DUF729 domain-containing protein 1)	0.9265	1.948e-18
58	MAD2L1	mitotic arrest deficient 2 like 1	0.9241	1.11e-14
59	NEK2	NIMA related kinase 2	0.922	1.45e-13
60	FBXO5	F-box protein 5	0.9211	4.541e-22
61	HAND2	heart and neural crest derivatives expressed 2	0.9196	9.22e-09
62	GPR137C	G protein-coupled receptor 137C	0.9105	5.523e-14
63	DLL3	delta like canonical Notch ligand 3	0.9094	1.429e-05
64	CENPA	centromere protein A	0.9043	4.623e-15
65	MLF1IP	Centromere protein U (CENP-U(50))(CENP-U)(CENP-50)(Interphase centromere complex protein 24)(MLF1-interacting protein)(KSHV latent nuclear antigen-interacting protein 1)(Polo-box-interacting protein 1)	0.904	2.349e-10
66	MMP9	matrix metallopeptidase 9	0.8984	3.211e-05
67	CENPE	centromere protein E	0.8845	3.842e-18
68	PCDH18	protocadherin 18	0.8844	4.61e-12
69	KIF2C	kinesin family member 2C	0.878	1.51e-14
70	CENPK	centromere protein K	0.8732	1.753e-10
71	TPX2	TPX2 microtubule nucleation factor	0.8726	6.282e-15
72	KIF23	kinesin family member 23	0.8696	7.756e-15
73	RGS17	regulator of G protein signaling 17	0.868	8.353e-09
74	SNAI2	snail family transcriptional repressor 2	0.8656	2.068e-08
75	CASC5	Protein CASC5 (Cancer susceptibility candidate gene 5 protein)(ALL1-fused gene from chromosome 15q14)(AF15q14)(Protein D40/AF15q14)(Cancer/testis antigen 29)(CT29)	0.8653	8.196e-15
76	EZH2	enhancer of zeste 2 polycomb repressive complex 2 subunit	0.8638	1.609e-20
77	CDC7	cell division cycle 7	0.8588	4.276e-17
78	HELLS	helicase, lymphoid specific	0.8524	2.561e-25
79	CCNB1	cyclin B1	0.8518	1.711e-13
80	CCNB2	cyclin B2	0.8515	8.618e-12
81	LAMB1	laminin subunit beta 1	0.8509	1.443e-07
82	COL3A1	collagen type III alpha 1 chain	0.8448	1.894e-06
83	RNF152	ring finger protein 152	0.843	2.334e-14
84	DTL	denticleless E3 ubiquitin protein ligase homolog	0.8424	1.378e-13
85	DAZ4	deleted in azoospermia 4	0.8324	0.004611
86	ITGA4	integrin subunit alpha 4	0.8318	1.531e-10
87	SPAG5	sperm associated antigen 5	0.827	2.49e-14
88	NR0B1	nuclear receptor subfamily 0 group B member 1	0.8249	0.00986
89	HAS2	hyaluronan synthase 2	0.8241	1.037e-09
90	NUSAP1	nucleolar and spindle associated protein 1	0.822	1.768e-13
91	POLE2	DNA polymerase epsilon 2, accessory subunit	0.82	1.682e-15
92	BUB1B	BUB1 mitotic checkpoint serine/threonine kinase B	0.8173	4.573e-15
93	FAM64A	Protein FAM64A	0.817	6.185e-08
94	COL4A1	collagen type IV alpha 1 chain	0.8146	1.311e-10
95	MYT1	myelin transcription factor 1	0.8143	0.0004787
96	EPHB1	EPH receptor B1	0.8132	3.481e-05
97	OIP5	Opa interacting protein 5	0.8105	6.624e-11
98	C5orf34	chromosome 5 open reading frame 34	0.8102	1.611e-20
99	KCNK10	potassium two pore domain channel subfamily K member 10	0.8057	6.396e-06
100	NEUROD4	neuronal differentiation 4	0.8038	2.85e-10
101	CDKN2B	cyclin dependent kinase inhibitor 2B	0.8033	2.758e-07
102	NXPH1	neurexophilin 1	0.8024	0.001637
103	PLEKHK1		0.7995	3.572e-12
104	NOX4	NADPH oxidase 4	0.7988	1.52e-07
105	CD163	CD163 molecule	0.7987	1.802e-05
106	EDNRA	endothelin receptor type A	0.7935	1.464e-12
107	KIF20A	kinesin family member 20A	0.7929	1.467e-13
108	CDH11	cadherin 11	0.7896	1.029e-14
109	POU4F1	POU class 4 homeobox 1	0.7888	2.014e-05
110	PLK4	polo like kinase 4	0.7876	6.096e-23
111	RAD51AP1	RAD51 associated protein 1	0.785	2.162e-14
112	RRM2	ribonucleotide reductase regulatory subunit M2	0.7839	1.291e-10
113	FPRL1		0.7836	6.291e-08
114	MARCH1	E3 ubiquitin-protein ligase MARCH1 (EC 6.3.2.-)(Membrane-associated RING finger protein 1)(Membrane-associated RING-CH protein I)(MARCH-I)(RING finger protein 171)	0.7835	5.564e-06
115	ASPM	assembly factor for spindle microtubules	0.7818	2.372e-14
116	ASPN	asporin	0.7802	4.118e-05
117	SALL3	spalt like transcription factor 3	0.7772	3.036e-05
118	KIF14	kinesin family member 14	0.7768	1.048e-13
119	CEP170L	Cep170-like protein	0.7768	3.097e-14
120	C6orf173	Cancer-up-regulated gene 2 protein	0.7766	6.075e-13
121	COL4A2	collagen type IV alpha 2 chain	0.7764	1.432e-07
122	EXO1	exonuclease 1	0.7727	3.84e-14
123	PKD2L1	polycystin 2 like 1, transient receptor potential cation channel	0.7725	5.857e-06
124	ECT2	epithelial cell transforming 2	0.7724	1.111e-16
125	CXCL9	C-X-C motif chemokine ligand 9	0.7724	0.0001563
126	CKS2	CDC28 protein kinase regulatory subunit 2	0.7718	9.346e-10
127	SPC25	SPC25 component of NDC80 kinetochore complex	0.7704	3.376e-09
128	DNA2L		0.768	1.623e-18
129	C5orf23	Uncharacterized protein C5orf23	0.7658	0.0001328
130	RGS16	regulator of G protein signaling 16	0.7657	3.282e-09
131	MAP4K5	mitogen-activated protein kinase kinase kinase kinase 5	0.7654	1.12e-17
132	EPHB2	EPH receptor B2	0.7646	3.634e-17
133	CDCA8	cell division cycle associated 8	0.7639	4.799e-13
134	HES5	hes family bHLH transcription factor 5	0.7609	0.0008029
135	COL1A2	collagen type I alpha 2 chain	0.7608	8.874e-05
136	C14orf138	Uncharacterized protein C14orf138	0.759	5.272e-20
137	INSM2	INSM transcriptional repressor 2	0.7561	1.69e-07
138	FANCA	FA complementation group A	0.7555	2.756e-13
139	C16orf75	RecQ-mediated genome instability protein 2 (hRMI2)(BLM-associated protein of 18 kDa)(BLAP18)	0.7534	1.795e-11
140	PCDH20	protocadherin 20	0.7529	0.0001335
141	DKFZp762E1312		0.7473	6.314e-11
142	CELSR3	cadherin EGF LAG seven-pass G-type receptor 3	0.747	1.164e-08
143	KCND2	potassium voltage-gated channel subfamily D member 2	0.746	0.005573
144	UBE2T	ubiquitin conjugating enzyme E2 T	0.7454	1.087e-10
145	TRPC6	transient receptor potential cation channel subfamily C member 6	0.745	1.349e-09
146	KCNS3	potassium voltage-gated channel modifier subfamily S member 3	0.7449	4.903e-06
147	PCDHB3	protocadherin beta 3	0.7445	8.701e-06
148	CKAP2L	cytoskeleton associated protein 2 like	0.7434	2.851e-09
149	KIAA1333		0.743	4.965e-24
150	DACH1	dachshund family transcription factor 1	0.7389	1.413e-05
151	MEGF11	multiple EGF like domains 11	0.7386	0.0002111
152	KNTC1	kinetochore associated 1	0.7378	2.901e-16
153	AQP9	aquaporin 9	0.7371	0.0002465
154	SGOL2	Shugoshin-like 2 (Tripin)	0.7367	4.961e-16
155	TMEFF2	transmembrane protein with EGF like and two follistatin like domains 2	0.7365	0.001614
156	KIF4A	kinesin family member 4A	0.7362	1.329e-13
157	GPSM2	G protein signaling modulator 2	0.736	1.015e-14
158	RNF122	ring finger protein 122	0.7358	3.932e-10
159	LOX	lysyl oxidase	0.7333	0.001398
160	SHCBP1	SHC binding and spindle associated 1	0.7332	3.287e-13
161	MND1	meiotic nuclear divisions 1	0.7311	2.231e-09
162	MCM10	minichromosome maintenance 10 replication initiation factor	0.7289	7.719e-11
163	CDCA4	cell division cycle associated 4	0.7279	2.444e-17
164	FAM111B	FAM111 trypsin like peptidase B	0.7273	2.833e-08
165	ZFP37	ZFP37 zinc finger protein	0.7267	6.268e-14
166	CXCL13	C-X-C motif chemokine ligand 13	0.7249	0.000175
167	MNDA	myeloid cell nuclear differentiation antigen	0.7248	1.613e-05
168	PPBP	pro-platelet basic protein	0.7204	0.0001342
169	PRC1	protein regulator of cytokinesis 1	0.7203	7.064e-11
170	DLX2	distal-less homeobox 2	0.7203	5.431e-05
171	FANCM	FA complementation group M	0.7181	2.162e-28
172	ZNF84	zinc finger protein 84	0.7153	3.543e-21
173	OSR1	odd-skipped related transcription factor 1	0.7119	2.374e-06
174	UBE2C	ubiquitin conjugating enzyme E2 C	0.7117	7.255e-10
175	RACGAP1	Rac GTPase activating protein 1	0.7106	4.902e-15
176	KIAA1727		0.7095	2.615e-12
177	REC8	REC8 meiotic recombination protein	0.7085	8.447e-12
178	IL1B	interleukin 1 beta	0.7084	5.896e-05
179	SEMA5B	semaphorin 5B	0.7076	5.959e-08
180	LIPG	lipase G, endothelial type	0.7067	1.363e-05
181	PLXDC1	plexin domain containing 1	0.7058	2.122e-09
182	FOXG1	forkhead box G1	0.7056	6.628e-05
183	ATP6V0A2	ATPase H+ transporting V0 subunit a2	0.7055	3.979e-26
184	CCDC18	coiled-coil domain containing 18	0.7044	1.644e-14
185	IL6	interleukin 6	0.704	0.0008652
186	KIAA1553		0.7037	8.748e-20
187	CALCRL	calcitonin receptor like receptor	0.6992	1.267e-05
188	DLX5	distal-less homeobox 5	0.6979	6.347e-05
189	CENPH	centromere protein H	0.6962	4.18e-11
190	VLDLR	very low density lipoprotein receptor	0.6962	3.828e-08
191	ATAD2	ATPase family AAA domain containing 2	0.6947	4.12e-22
192	OR4N2	olfactory receptor family 4 subfamily N member 2	0.6942	9.348e-07
193	BIRC5	baculoviral IAP repeat containing 5	0.6933	1.442e-08
194	SHD	Src homology 2 domain containing transforming protein D	0.6918	0.0002304
195	CCNG2	cyclin G2	0.6907	7.328e-16
196	DEPDC7	DEP domain containing 7	0.6894	5.145e-11
197	GINS2	GINS complex subunit 2	0.6891	5.015e-11
198	BRMS1L	BRMS1 like transcriptional repressor	0.6882	2.419e-15
199	PAK7	Serine/threonine-protein kinase PAK 7 (EC 2.7.11.1)(p21-activated kinase 7)(PAK-7)(PAK-5)	0.6847	0.00244
200	C1QL1	complement C1q like 1	0.6832	8.543e-05
201	FOXN4	forkhead box N4	0.6816	6.13e-05
202	KIAA0408	KIAA0408	0.68	1.15e-10
203	TMEM45A	transmembrane protein 45A	0.6795	1.236e-06
204	LOC152573		0.6782	6.931e-06
205	HMGB2	high mobility group box 2	0.6774	5.164e-13
206	ERCC6L	ERCC excision repair 6 like, spindle assembly checkpoint helicase	0.677	4.446e-12
207	GNG4	G protein subunit gamma 4	0.6769	1.32e-06
208	RNF165	RING finger protein 165	0.6756	0.0005622
209	HPSE	heparanase	0.675	2.283e-08
210	ZNF43	zinc finger protein 43	0.675	3.127e-16
211	STAG1	STAG1 cohesin complex component	0.6734	1.085e-18
212	STIL	STIL centriolar assembly protein	0.6733	3.875e-13
213	TDP1	tyrosyl-DNA phosphodiesterase 1	0.6726	3.541e-24
214	GBP5	guanylate binding protein 5	0.6722	4.119e-05
215	CHD7	chromodomain helicase DNA binding protein 7	0.6718	3.03e-07
216	CRY1	cryptochrome circadian regulator 1	0.6712	8.102e-18
217	SMOC2	SPARC related modular calcium binding 2	0.6711	2.998e-06
218	NLRC4	NLR family CARD domain containing 4	0.6708	6.894e-06
219	CDC45L	CDC45-related protein (Cdc45)(PORC-PI-1)	0.6705	1.975e-10
220	LIMA1	LIM domain and actin binding 1	0.6672	2.796e-10
221	PLVAP	plasmalemma vesicle associated protein	0.665	3.223e-10
222	RNF138	ring finger protein 138	0.6645	3.195e-15
223	NBLA00301		0.6644	4.84e-07
224	DNM3	dynamin 3	0.6639	1.905e-05
225	PIK3R3	phosphoinositide-3-kinase regulatory subunit 3	0.6638	3.055e-12
226	ZNF643	Zinc finger protein 643	0.6633	1.245e-13
227	C12orf48	UPF0419 protein C12orf48	0.6624	2.806e-11
228	FAM77C		0.6621	0.002926
229	COL9A1	collagen type IX alpha 1 chain	0.6616	0.001252
230	ARHGAP11A	Rho GTPase activating protein 11A	0.6613	3.848e-12
231	HIST1H1B	Histone H1.5 (Histone H1a)	0.6597	5.171e-05
232	KIAA0423		0.6595	1.55e-12
233	GRM8	glutamate metabotropic receptor 8	0.6592	2.934e-08
234	MPHOSPH1		0.6583	8.128e-14
235	OSM	oncostatin M	0.658	3.107e-05
236	RND3	Rho family GTPase 3	0.6573	3.882e-07
237	SMC4	structural maintenance of chromosomes 4	0.6566	1.081e-15
238	DACT2	dishevelled binding antagonist of beta catenin 2	0.6563	0.009692
239	BRCA2	BRCA2 DNA repair associated	0.6563	4.044e-12
240	KLF10	KLF transcription factor 10	0.6541	1.441e-13
241	CHSY.2		0.6537	1.949e-05
242	C13orf3	Uncharacterized protein C13orf3	0.6525	4.109e-09
243	RAD51	RAD51 recombinase	0.652	1.185e-09
244	IL18RAP	interleukin 18 receptor accessory protein	0.6517	5.976e-06
245	GLCCI1	glucocorticoid induced 1	0.6511	7.15e-06
246	GPR84	G protein-coupled receptor 84	0.651	8.342e-06
247	ERO1L	ERO1-like protein alpha Precursor (ERO1-Lalpha)(ERO1-L)(EC 1.8.4.-)(Oxidoreductin-1-Lalpha)(Endoplasmic oxidoreductin-1-like protein)	0.6485	1.394e-09
248	C9orf39		0.6479	1.801e-13
249	IL1A	interleukin 1 alpha	0.6474	1.574e-05
250	KIAA0586	KIAA0586	0.6449	5.312e-28
251	PTTG1	PTTG1 regulator of sister chromatid separation, securin	0.6446	2.054e-09
252	PF4	platelet factor 4	0.6445	2.205e-05
253	TCF3	transcription factor 3	0.6426	6.087e-12
254	ZBTB1	zinc finger and BTB domain containing 1	0.6418	1.566e-16
255	MGC21881		0.6417	1.515e-07
256	E2F3	E2F transcription factor 3	0.6415	1.036e-20
257	KCNH8	potassium voltage-gated channel subfamily H member 8	0.6414	0.001321
258	AMOTL2	angiomotin like 2	0.6413	9.855e-06
259	CDC6	cell division cycle 6	0.6374	5.23e-10
260	ZNF642	Zinc finger protein 642	0.6371	2.474e-05
261	DACT1	dishevelled binding antagonist of beta catenin 1	0.6358	1.777e-11
262	CHD1	chromodomain helicase DNA binding protein 1	0.6347	8.552e-22
263	PLEKHG2	pleckstrin homology and RhoGEF domain containing G2	0.6345	1.113e-11
264	PLA2G7	phospholipase A2 group VII	0.6344	9.425e-05
265	HDX	highly divergent homeobox	0.6343	7.379e-12
266	GINS1	GINS complex subunit 1	0.6341	1.207e-13
267	VRK1	VRK serine/threonine kinase 1	0.6334	2.308e-18
268	CTPS	CTP synthase 1 (EC 6.3.4.2)(UTP--ammonia ligase 1)(CTP synthetase 1)	0.6318	5.137e-17
269	RP11.35N6.1		0.631	0.007655
270	CCNA2	cyclin A2	0.6297	1.847e-10
271	C14orf104	Protein kintoun	0.6287	8.507e-15
272	CCNJ	cyclin J	0.6285	5.176e-16
273	POLG	DNA polymerase gamma, catalytic subunit	0.6284	9.904e-13
274	CDC2	Cell division control protein 2 homolog (EC 2.7.11.22)(EC 2.7.11.23)(p34 protein kinase)(Cyclin-dependent kinase 1)(CDK1)	0.6278	1.753e-10
275	FOXM1	forkhead box M1	0.6273	1.44e-09
276	CDC25C	cell division cycle 25C	0.6271	8.759e-10
277	MGC16121		0.6267	8.982e-08
278	SRrp35		0.626	1.08e-09
279	PPIL5	Peptidylprolyl isomerase-like 5 (LRR-repeat protein 1)(LRR-1)(4-1BB-mediated-signaling molecule)(4-1BBlrr)	0.6257	8.97e-14
280	GEM	GTP binding protein overexpressed in skeletal muscle	0.6256	1.389e-06
281	BMPER	BMP binding endothelial regulator	0.6253	1.393e-07
282	CTSL2	Cathepsin L2 Precursor (EC 3.4.22.43)(Cathepsin V)(Cathepsin U)	0.6249	1.309e-06
283	ELTD1	EGF, latrophilin and seven transmembrane domain-containing protein 1 Precursor (EGF-TM7-latrophilin-related protein)(ETL protein)	0.6248	4.331e-05
284	EGFL6	EGF like domain multiple 6	0.6235	6.788e-08
285	CCL13	C-C motif chemokine ligand 13	0.6225	0.001567
286	CHRNA5	cholinergic receptor nicotinic alpha 5 subunit	0.6223	2.619e-08
287	COL6A3	collagen type VI alpha 3 chain	0.6219	0.0008276
288	MYB	MYB proto-oncogene, transcription factor	0.6214	3.598e-07
289	CDCA5	cell division cycle associated 5	0.6209	8.799e-11
290	MGC14425		0.6204	4.333e-12
291	NOVA1	NOVA alternative splicing regulator 1	0.62	2.594e-09
292	ARL6IP6	ADP ribosylation factor like GTPase 6 interacting protein 6	0.6194	1.416e-13
293	EIF4EBP1	eukaryotic translation initiation factor 4E binding protein 1	0.6191	2.545e-14
294	CD36	CD36 molecule	0.6184	3.596e-06
295	TMEM132B	transmembrane protein 132B	0.6184	0.001799
296	HMG2L1		0.6183	7.001e-28
297	HN1	Hematological and neurological expressed 1 protein (Androgen-regulated protein 2)	0.6179	1.155e-13
298	ACAN	aggrecan	0.6172	6.397e-06
299	TAF5	TATA-box binding protein associated factor 5	0.6171	3.963e-14
300	MEST	mesoderm specific transcript	0.6169	0.0002249
301	MTSS1	MTSS I-BAR domain containing 1	0.6157	2.893e-09
302	BRIP1	BRCA1 interacting helicase 1	0.6156	4.235e-09
303	NCAPG2	non-SMC condensin II complex subunit G2	0.6151	2.732e-09
304	TIA1	TIA1 cytotoxic granule associated RNA binding protein	0.614	4.864e-17
305	CXorf36	UPF0672 protein CXorf36 Precursor	0.614	1.402e-06
306	C15orf42	Uncharacterized protein C15orf42	0.6134	2e-10
307	MYO5B	myosin VB	0.6133	1.103e-08
308	DEFA3	defensin alpha 3	0.6129	0.006562
309	KCNK13	potassium two pore domain channel subfamily K member 13	0.6125	5.848e-06
310	THBD	thrombomodulin	0.6122	8.667e-06
311	TMEFF1	transmembrane protein with EGF like and two follistatin like domains 1	0.6103	1.118e-06
312	HDAC2	histone deacetylase 2	0.6089	1.198e-15
313	MS4A7	membrane spanning 4-domains A7	0.6088	6.558e-06
314	OLFML2B	olfactomedin like 2B	0.6082	2.43e-09
315	PRR16	proline rich 16	0.6078	2.825e-09
316	CCDC102B	coiled-coil domain containing 102B	0.6068	2.531e-05
317	FLJ39660		0.6061	1.02e-10
318	HMG4L		0.6055	3.445e-13
319	FANCI	FA complementation group I	0.6051	1.159e-08
320	OR51E1	olfactory receptor family 51 subfamily E member 1	0.6045	1.39e-09
321	FKBP7	FKBP prolyl isomerase 7	0.6043	6.996e-11
322	C16orf59	Uncharacterized protein C16orf59	0.6043	9.065e-12
323	PROX1	prospero homeobox 1	0.6037	2.681e-07
324	PTTG3	Securin-3 (Pituitary tumor transforming gene 3 protein)(hPTTG3)(rcPTTG1)	0.6031	5.802e-09
325	YBX1	Y-box binding protein 1	0.6018	1.088e-14
326	E2F8	E2F transcription factor 8	0.6012	6.303e-11
327	KIAA0922	Transmembrane protein 131-like Precursor	0.6005	1.836e-20
328	TMPO	thymopoietin	0.6	1.107e-16
329	TDO2	tryptophan 2,3-dioxygenase	0.5997	0.0008123
330	CHRNA3	cholinergic receptor nicotinic alpha 3 subunit	0.599	0.0002935
331	RAB3C	RAB3C, member RAS oncogene family	0.5978	0.006623
332	RAD54L	RAD54 like	0.5971	2.978e-12
333	SCN3A	sodium voltage-gated channel alpha subunit 3	0.597	9.96e-05
334	KLHL13	kelch like family member 13	0.5948	9.156e-09
335	ZNF140	zinc finger protein 140	0.5943	9.576e-11
336	C11orf82	Nitric oxide-inducible gene protein	0.5939	2.453e-10
337	PCNA	proliferating cell nuclear antigen	0.5928	6.147e-13
338	GUCY1B3	Guanylate cyclase soluble subunit beta-1 (GCS-beta-1)(EC 4.6.1.2)(Soluble guanylate cyclase small subunit)(GCS-beta-3)	0.5926	8.839e-06
339	C6orf167	Uncharacterized protein C6orf167	0.5925	1.201e-16
340	SETBP1	SET binding protein 1	0.5922	7.389e-08
341	MCM6	minichromosome maintenance complex component 6	0.592	1.187e-16
342	FPRL2		0.5909	1.361e-05
343	NIN	ninein	0.5895	2.863e-24
344	C4orf6	Uncharacterized protein C4orf6 (Protein AC1)	0.5895	9.047e-07
345	TP53I3	tumor protein p53 inducible protein 3	0.5892	4.51e-11
346	SLC16A10	solute carrier family 16 member 10	0.5891	1.69e-07
347	TRIM36	tripartite motif containing 36	0.5872	3.634e-07
348	FLT1	fms related receptor tyrosine kinase 1	0.5868	2.835e-08
349	ZNF789	zinc finger protein 789	0.5845	8.268e-12
350	MSR1	macrophage scavenger receptor 1	0.5844	0.0001404
351	LRRC25	leucine rich repeat containing 25	0.5835	1.308e-05
352	GSG2	Serine/threonine-protein kinase haspin (EC 2.7.11.1)(Haploid germ cell-specific nuclear protein kinase)(H-haspin)(Germ cell-specific gene 2 protein)	0.5834	2.159e-09
353	NEDD1	NEDD1 gamma-tubulin ring complex targeting factor	0.5831	2.591e-13
354	FIGNL1	fidgetin like 1	0.58	2.365e-13
355	PCDHGA3	protocadherin gamma subfamily A, 3	0.58	2.362e-09
356	ZFYVE21	zinc finger FYVE-type containing 21	-0.58	8.111e-09
357	SEC11C	SEC11 homolog C, signal peptidase complex subunit	-0.5814	3.429e-11
358	POU5F1P4	POU class 5 homeobox 1 pseudogene 4	-0.5814	3.05e-10
359	AMHR2	anti-Mullerian hormone receptor type 2	-0.5816	1.109e-09
360	SULT1A1	sulfotransferase family 1A member 1	-0.5818	5.256e-12
361	COX6A2	cytochrome c oxidase subunit 6A2	-0.5828	0.0001546
362	DBX2	developing brain homeobox 2	-0.5829	0.003084
363	AMT	aminomethyltransferase	-0.584	3.386e-11
364	KRT6C	keratin 6C	-0.5843	8.904e-10
365	LOC51252		-0.5844	3.835e-14
366	RBP4	retinol binding protein 4	-0.5851	6.681e-10
367	MYCBPAP	MYCBP associated protein	-0.5852	0.0005376
368	TMEM16J		-0.5852	2.178e-09
369	SIDT1	SID1 transmembrane family member 1	-0.5853	6.304e-07
370	HOXB6	homeobox B6	-0.5856	0.0002968
371	RBP1	retinol binding protein 1	-0.5858	0.0004946
372	CP	ceruloplasmin	-0.5858	0.00271
373	SLC13A3	solute carrier family 13 member 3	-0.586	4.962e-07
374	FAM50B	family with sequence similarity 50 member B	-0.5862	2.835e-06
375	C8A	complement C8 alpha chain	-0.5866	1.09e-06
376	STK32C	serine/threonine kinase 32C	-0.5869	3.345e-14
377	BMP7	bone morphogenetic protein 7	-0.5874	2.708e-05
378	DHRS3	dehydrogenase/reductase 3	-0.5874	3.389e-08
379	KRT16	keratin 16	-0.5875	1.697e-06
380	BDH1	3-hydroxybutyrate dehydrogenase 1	-0.5878	2.057e-16
381	HPCAL4	hippocalcin like 4	-0.589	6.23e-05
382	C7orf16	G-substrate	-0.5895	0.008431
383	SHROOM1	shroom family member 1	-0.5902	1.071e-10
384	MORN2	MORN repeat containing 2	-0.5905	1.627e-14
385	CACNG6	calcium voltage-gated channel auxiliary subunit gamma 6	-0.5907	1.398e-09
386	GAMT	guanidinoacetate N-methyltransferase	-0.5907	1.645e-15
387	KIAA1622		-0.5915	4.299e-07
388	CPZ	carboxypeptidase Z	-0.5918	1.815e-05
389	MGC10981		-0.5919	3.094e-10
390	PASD1	PAS domain containing repressor 1	-0.5922	2.154e-09
391	LRRC50	Leucine-rich repeat-containing protein 50	-0.5922	1.19e-05
392	P2RY2	purinergic receptor P2Y2	-0.5923	9.913e-07
393	GPR150	G protein-coupled receptor 150	-0.5928	5.266e-05
394	CGNL1	cingulin like 1	-0.5936	2.661e-06
395	FOLR1	folate receptor alpha	-0.5942	6.783e-12
396	VAMP5	vesicle associated membrane protein 5	-0.5944	1.065e-06
397	CMTM4	CKLF like MARVEL transmembrane domain containing 4	-0.5946	7.501e-15
398	RBKS	ribokinase	-0.5951	3.404e-12
399	C18orf2	Uncharacterized protein C18orf2	-0.5956	2.309e-06
400	NR1H4	nuclear receptor subfamily 1 group H member 4	-0.5962	2.624e-07
401	UGT2B15	UDP glucuronosyltransferase family 2 member B15	-0.5966	5.13e-07
402	WFS1	wolframin ER transmembrane glycoprotein	-0.5969	1.899e-13
403	CYB561	cytochrome b561	-0.5969	4.959e-14
404	ZMYND10	zinc finger MYND-type containing 10	-0.5969	0.0002744
405	PIWIL2	piwi like RNA-mediated gene silencing 2	-0.5971	1.196e-08
406	AGR2	anterior gradient 2, protein disulphide isomerase family member	-0.5972	2.38e-09
407	TMEM59L	transmembrane protein 59 like	-0.5975	3.629e-07
408	PTPRN2	protein tyrosine phosphatase receptor type N2	-0.5976	3.629e-15
409	ORM2	orosomucoid 2	-0.5976	5.864e-09
410	WIT1	Wilms tumor-associated protein (Wilms tumor upstream neighbor 1 gene protein)(WIT-1)	-0.5982	4.176e-06
411	RYR3	ryanodine receptor 3	-0.5985	0.008032
412	UNC93A	unc-93 homolog A	-0.5987	1.171e-08
413	C9orf62	Putative uncharacterized protein C9orf62	-0.5993	0.0002685
414	SULT4A1	sulfotransferase family 4A member 1	-0.5995	6.356e-07
415	KCNS1	potassium voltage-gated channel modifier subfamily S member 1	-0.5999	2.777e-07
416	ST6GALNAC5	ST6 N-acetylgalactosaminide alpha-2,6-sialyltransferase 5	-0.5999	0.0005604
417	GABRA1	gamma-aminobutyric acid type A receptor subunit alpha1	-0.6011	0.0008447
418	NPTX2	neuronal pentraxin 2	-0.6025	0.01922
419	FGA	fibrinogen alpha chain	-0.6034	2.614e-09
420	CDH18	cadherin 18	-0.6035	0.01862
421	MT1G	metallothionein 1G	-0.6041	6.222e-07
422	SLC15A2	solute carrier family 15 member 2	-0.6059	2.054e-05
423	SPEF1	sperm flagellar 1	-0.6067	1.21e-10
424	GCKR	glucokinase regulator	-0.6076	5.725e-09
425	MYH2	myosin heavy chain 2	-0.6078	9.815e-09
426	LOC283152		-0.6111	1.043e-06
427	SERPINE2	serpin family E member 2	-0.6112	2.759e-08
428	SLC27A5	solute carrier family 27 member 5	-0.6115	1.461e-09
429	SERPINB2	serpin family B member 2	-0.6118	1.31e-05
430	FLJ36208		-0.6123	4.686e-13
431	GDF3	growth differentiation factor 3	-0.6126	2.347e-09
432	LOC129881		-0.613	0.0004784
433	LOC123688		-0.6134	1.51e-09
434	LRRC16		-0.6134	2.092e-05
435	PEBP1	phosphatidylethanolamine binding protein 1	-0.6136	3.471e-17
436	ROPN1B	rhophilin associated tail protein 1B	-0.6136	2.91e-05
437	NPAL3	NIPA-like protein 3	-0.6139	1.244e-13
438	CAB39L	calcium binding protein 39 like	-0.614	4.486e-10
439	KCNN3	potassium calcium-activated channel subfamily N member 3	-0.6141	4.081e-06
440	B3GNT1	UDP-GlcNAc:betaGal beta-1,3-N-acetylglucosaminyltransferase 2 (EC 2.4.1.-)(Beta3Gn-T1)(BGnT-1)(Beta-1,3-galactosyltransferase 7)(Beta-1,3-GalTase 7)(Beta3Gal-T7)(b3Gal-T7)(Beta-3-Gx-T7)(UDP-galactose:beta-N-acetylglucosamine beta-1,3-galactosyltransferase 7)(UDP-Gal:beta-GlcNAc beta-1,3-galactosyltransferase 7)	-0.6142	1.531e-15
441	APOC3	apolipoprotein C3	-0.6143	9.217e-10
442	TMPRSS4	transmembrane serine protease 4	-0.6145	3.379e-09
443	FBXO44	F-box protein 44	-0.6149	2.902e-15
444	SLC39A12	solute carrier family 39 member 12	-0.6153	0.002915
445	CHST8	carbohydrate sulfotransferase 8	-0.6154	0.001852
446	SLITRK4	SLIT and NTRK like family member 4	-0.6165	0.01071
447	REEP6	receptor accessory protein 6	-0.6168	1.187e-11
448	C10orf65	Dihydrodipicolinate synthase-like, mitochondrial Precursor (DHDPS-like protein)(EC 4.-.-.-)	-0.6174	2.944e-07
449	PRODH2	proline dehydrogenase 2	-0.6186	1.001e-08
450	HBG2	hemoglobin subunit gamma 2	-0.6187	1.033e-06
451	GABARAPL2	GABA type A receptor associated protein like 2	-0.6189	1.767e-13
452	TFCP2L1	transcription factor CP2 like 1	-0.619	0.001298
453	RHOXF2B	Rhox homeobox family member 2B	-0.6191	1.167e-09
454	C14orf115	Uncharacterized protein C14orf115	-0.6206	2.425e-10
455	CCDC122	coiled-coil domain containing 122	-0.6225	1.676e-05
456	TNMD	tenomodulin	-0.6234	0.0002975
457	SLC17A2	solute carrier family 17 member 2	-0.6235	8.667e-08
458	WT1	WT1 transcription factor	-0.6241	0.0006843
459	MIA	MIA SH3 domain containing	-0.6243	0.0006891
460	HOOK1	hook microtubule tethering protein 1	-0.6245	1.192e-06
461	CTCFL	CCCTC-binding factor like	-0.6247	0.0001832
462	ITIH3	inter-alpha-trypsin inhibitor heavy chain 3	-0.6248	3.471e-10
463	RHD	Rh blood group D antigen	-0.6255	2.019e-08
464	FAM112B		-0.6255	3.45e-07
465	LYPD1	LY6/PLAUR domain containing 1	-0.6256	3.746e-07
466	CSRP2	cysteine and glycine rich protein 2	-0.6261	1.035e-05
467	DAAM2	dishevelled associated activator of morphogenesis 2	-0.6263	0.0001311
468	LIFR	LIF receptor subunit alpha	-0.6267	9.889e-08
469	ENPP3	ectonucleotide pyrophosphatase/phosphodiesterase 3	-0.6281	1.969e-14
470	C6orf154	Uncharacterized protein C6orf154	-0.6282	8.094e-11
471	PEBP4	phosphatidylethanolamine binding protein 4	-0.6283	5.363e-06
472	HPD	4-hydroxyphenylpyruvate dioxygenase	-0.6286	1.146e-08
473	UBXD3		-0.6288	5.193e-06
474	CYP11A1	cytochrome P450 family 11 subfamily A member 1	-0.629	1.608e-15
475	CRYL1	crystallin lambda 1	-0.6292	3.406e-10
476	BSCL2	BSCL2 lipid droplet biogenesis associated, seipin	-0.6293	8.09e-16
477	ODAM	odontogenic, ameloblast associated	-0.63	5.433e-08
478	C4BPA	complement component 4 binding protein alpha	-0.6304	5.331e-06
479	SERPINA4	serpin family A member 4	-0.6307	1.338e-09
480	P2RY1	purinergic receptor P2Y1	-0.6307	6.992e-05
481	EPS8L2	EPS8 like 2	-0.631	1.332e-10
482	CYP2J2	cytochrome P450 family 2 subfamily J member 2	-0.631	6.503e-05
483	C21orf63	Uncharacterized protein C21orf63 Precursor (SUE21)	-0.6311	4.528e-09
484	TMEM190	transmembrane protein 190	-0.6315	1.416e-07
485	GALNTL5	polypeptide N-acetylgalactosaminyltransferase like 5	-0.6316	0.002006
486	LOC55908		-0.6323	8.239e-17
487	CCKBR	cholecystokinin B receptor	-0.6325	4.428e-06
488	ALDH2	aldehyde dehydrogenase 2 family member	-0.6326	2.435e-12
489	PCDH9	protocadherin 9	-0.6332	7.947e-06
490	BSPRY	B-box and SPRY domain containing	-0.6337	5.79e-15
491	C9orf116	UPF0691 protein C9orf116 (Pierce 1)	-0.6341	9.748e-10
492	KIAA1045	Protein KIAA1045	-0.6344	0.0002243
493	CLU	clusterin	-0.6367	3.578e-11
494	SPEF2	sperm flagellar 2	-0.6367	6.865e-07
495	ITM2C	integral membrane protein 2C	-0.6371	1.138e-09
496	TMEM22	Transmembrane protein 22	-0.6373	5.92e-07
497	ST6GALNAC1	ST6 N-acetylgalactosaminide alpha-2,6-sialyltransferase 1	-0.6383	9.167e-10
498	NR0B2	nuclear receptor subfamily 0 group B member 2	-0.6388	1.294e-10
499	IGFBP1	insulin like growth factor binding protein 1	-0.6394	1.127e-07
500	C6orf192	Uncharacterized MFS-type transporter C6orf192	-0.6397	5.756e-10
501	TSPAN8	tetraspanin 8	-0.6405	0.0001052
502	HLF	HLF transcription factor, PAR bZIP family member	-0.641	4.256e-14
503	UGT2B10	UDP glucuronosyltransferase family 2 member B10	-0.6413	7.028e-08
504	TMEM45B	transmembrane protein 45B	-0.6416	1.018e-09
505	PYGM	glycogen phosphorylase, muscle associated	-0.6422	3.298e-06
506	RNF43	ring finger protein 43	-0.6425	3.559e-12
507	AHSG	alpha 2-HS glycoprotein	-0.6433	5.734e-09
508	TMBIM1	transmembrane BAX inhibitor motif containing 1	-0.6434	4.684e-11
509	SLC27A6	solute carrier family 27 member 6	-0.6435	8.721e-05
510	KRT23	keratin 23	-0.6436	7.21e-06
511	CALB1	calbindin 1	-0.6444	0.00249
512	GABRG2	gamma-aminobutyric acid type A receptor subunit gamma2	-0.6448	0.0004145
513	MARVELD2	MARVEL domain containing 2	-0.6448	9.082e-15
514	GCNT3	glucosaminyl (N-acetyl) transferase 3, mucin type	-0.6454	3.059e-08
515	SYNGR3	synaptogyrin 3	-0.6458	6.516e-14
516	TEKT1	tektin 1	-0.6468	1.858e-05
517	GABRE	gamma-aminobutyric acid type A receptor subunit epsilon	-0.6478	7.983e-07
518	UGT2B11	UDP glucuronosyltransferase family 2 member B11	-0.6479	5.493e-07
519	IGFBP6	insulin like growth factor binding protein 6	-0.6484	1.339e-05
520	SORBS2	sorbin and SH3 domain containing 2	-0.6489	1.083e-09
521	CAMK2G	calcium/calmodulin dependent protein kinase II gamma	-0.6503	1.376e-11
522	IGSF1	immunoglobulin superfamily member 1	-0.6512	8.657e-08
523	DUSP13	Dual specificity protein phosphatase 13 (EC 3.1.3.48)(EC 3.1.3.16)(Testis- and skeletal-muscle-specific DSP)(Dual specificity phosphatase SKRP4)	-0.6517	4.448e-12
524	ST6GALNAC2	ST6 N-acetylgalactosaminide alpha-2,6-sialyltransferase 2	-0.6518	1.097e-06
525	SLCO1A2	solute carrier organic anion transporter family member 1A2	-0.6522	5.244e-05
526	FAM9B	family with sequence similarity 9 member B	-0.6522	1.72e-08
527	ANKRD43	Ankyrin repeat domain-containing protein 43 Precursor	-0.6523	7.238e-05
528	MB	myoglobin	-0.6528	9.503e-15
529	HOXB8	homeobox B8	-0.6561	8.079e-06
530	NTS	neurotensin	-0.6564	9.016e-07
531	CA4	carbonic anhydrase 4	-0.6565	3.087e-06
532	SLC23A1	solute carrier family 23 member 1	-0.6578	3.711e-10
533	PLSCR4	phospholipid scramblase 4	-0.658	5.473e-07
534	RBM11	RNA binding motif protein 11	-0.6588	0.0002943
535	PPP1R3D	protein phosphatase 1 regulatory subunit 3D	-0.6597	1.071e-14
536	N6AMT2	N(6)-adenine-specific DNA methyltransferase 2 (EC 2.1.1.-)	-0.6598	4.608e-11
537	GABRA5	gamma-aminobutyric acid type A receptor subunit alpha5	-0.6609	5.769e-05
538	FBXL21	F-box and leucine-rich repeat protein 21 (FBXL21), mRNA	-0.6614	1.908e-05
539	AHCYL1	adenosylhomocysteinase like 1	-0.6617	6.117e-09
540	FDXR	ferredoxin reductase	-0.6618	6.843e-16
541	NAT8L	N-acetyltransferase 8 like	-0.6619	3.489e-07
542	EPHB6	EPH receptor B6	-0.662	1.012e-10
543	RHOV	ras homolog family member V	-0.663	1.568e-10
544	TYRP1	tyrosinase related protein 1	-0.6656	2.572e-09
545	ABCG5	ATP binding cassette subfamily G member 5	-0.6659	7.485e-08
546	SULT2A1	sulfotransferase family 2A member 1	-0.6659	1.116e-07
547	ITIH2	inter-alpha-trypsin inhibitor heavy chain 2	-0.6664	3.303e-08
548	APOA5	apolipoprotein A5	-0.6666	1.933e-09
549	C10orf35	Uncharacterized protein C10orf35	-0.6672	2.336e-06
550	PPP2R2C	protein phosphatase 2 regulatory subunit Bgamma	-0.6674	1.199e-05
551	PAGE1	PAGE family member 1	-0.6679	2.605e-09
552	ZDHHC23	zinc finger DHHC-type palmitoyltransferase 23	-0.668	2.649e-06
553	HPN	hepsin	-0.6681	2.544e-14
554	C3orf41	Uncharacterized protein C3orf41 Precursor	-0.6685	0.003006
555	IFITM5	interferon induced transmembrane protein 5	-0.669	3.648e-06
556	SERPINA6	serpin family A member 6	-0.6691	2.49e-08
557	LRRIQ1	leucine rich repeats and IQ motif containing 1	-0.6691	1.974e-06
558	HMGA2	high mobility group AT-hook 2	-0.6695	0.00068
559	MAGEA10	MAGE family member A10	-0.6703	9.629e-10
560	EML2	EMAP like 2	-0.671	9.138e-14
561	AMIGO2	adhesion molecule with Ig like domain 2	-0.6715	4.889e-05
562	C6orf117		-0.6727	7.089e-07
563	FOXA1	forkhead box A1	-0.6734	0.0004053
564	SERPINB4	serpin family B member 4	-0.6741	8.233e-06
565	ESX1	ESX homeobox 1	-0.6766	1.151e-06
566	C9orf9	Uncharacterized protein C9orf9	-0.6766	3.367e-14
567	PDLIM4	PDZ and LIM domain 4	-0.677	0.001105
568	CPEB1	cytoplasmic polyadenylation element binding protein 1	-0.677	3.041e-10
569	DKK3	dickkopf WNT signaling pathway inhibitor 3	-0.6781	3.391e-12
570	VIL1	villin 1	-0.6801	1.264e-09
571	MAL	mal, T cell differentiation protein	-0.6806	0.0004529
572	SSPN	sarcospan	-0.6809	3.679e-08
573	NAT8	N-acetyltransferase 8 (putative)	-0.681	1.64e-07
574	VILL	villin like	-0.6811	1.554e-12
575	ROPN1	rhophilin associated tail protein 1	-0.683	4.301e-08
576	LIN28	Lin-28 homolog A (Zinc finger CCHC domain-containing protein 1)	-0.683	1.242e-10
577	FLJ31568		-0.6854	6.48e-09
578	TTC12	tetratricopeptide repeat domain 12	-0.6859	2.411e-06
579	TMEM47	transmembrane protein 47	-0.6875	5.894e-10
580	C5orf32	UPF0467 protein C5orf32	-0.6882	1.486e-12
581	DYDC2	DPY30 domain containing 2	-0.6883	0.0001856
582	S100A14	S100 calcium binding protein A14	-0.6884	2.025e-11
583	RNF128	ring finger protein 128	-0.6896	0.0004135
584	MYL7	myosin light chain 7	-0.6897	8.709e-10
585	C9orf18		-0.6897	7.347e-05
586	SCGB1D2	secretoglobin family 1D member 2	-0.6922	0.0001156
587	RANBP3L	RAN binding protein 3 like	-0.6923	1.161e-05
588	CCDC65	coiled-coil domain containing 65	-0.6927	3.819e-07
589	MAT1A	methionine adenosyltransferase 1A	-0.693	2.418e-07
590	ISX	intestine specific homeobox	-0.6933	5.669e-09
591	GYPB	glycophorin B (MNS blood group)	-0.6942	1.897e-06
592	NUP62CL	nucleoporin 62 C-terminal like	-0.6942	8.517e-07
593	PON3	paraoxonase 3	-0.6956	6.797e-09
594	MLANA	melan-A	-0.696	5.478e-09
595	DCDC2	doublecortin domain containing 2	-0.6977	7.845e-07
596	NLRP7	NLR family pyrin domain containing 7	-0.6988	4.478e-08
597	NDRG2	NDRG family member 2	-0.7001	8.363e-06
598	FANK1	fibronectin type III and ankyrin repeat domains 1	-0.7007	1.09e-07
599	SMPDL3B	sphingomyelin phosphodiesterase acid like 3B	-0.7013	1.344e-12
600	RLBP1	retinaldehyde binding protein 1	-0.7053	0.0002823
601	C4BPB	complement component 4 binding protein beta	-0.7055	3.08e-09
602	AK7	adenylate kinase 7	-0.7056	6.75e-10
603	CYP3A5	cytochrome P450 family 3 subfamily A member 5	-0.7061	0.0001018
604	C1orf172	Uncharacterized protein C1orf172	-0.7063	1.996e-08
605	FXYD3	FXYD domain containing ion transport regulator 3	-0.7072	4.504e-13
606	NME5	NME/NM23 family member 5	-0.7079	9.945e-08
607	PPARGC1A	PPARG coactivator 1 alpha	-0.7082	3.842e-10
608	SPRR1B	small proline rich protein 1B	-0.7095	6.084e-09
609	PNMT	phenylethanolamine N-methyltransferase	-0.7095	1.488e-09
610	MGAT4C	MGAT4 family member C	-0.7096	0.0007673
611	ALDH1A1	aldehyde dehydrogenase 1 family member A1	-0.7108	1.822e-05
612	SPAG8	sperm associated antigen 8	-0.7118	8.758e-08
613	PAQR8	progestin and adipoQ receptor family member 8	-0.7126	2.167e-10
614	FTCD	formimidoyltransferase cyclodeaminase	-0.713	8.958e-11
615	KRTAP1.5		-0.7132	1.243e-07
616	TPPP3	tubulin polymerization promoting protein family member 3	-0.7163	1.152e-05
617	HOXB9	homeobox B9	-0.7166	2.576e-07
618	BHLHB3		-0.7172	5.456e-08
619	PRDM7	PR/SET domain 7	-0.7184	1.312e-08
620	TDRD9	tudor domain containing 9	-0.7188	3.392e-06
621	NEBL	nebulette	-0.7198	3.046e-07
622	JAKMIP1	janus kinase and microtubule interacting protein 1	-0.7203	0.0005405
623	PI16	peptidase inhibitor 16	-0.7205	0.001426
624	PTPRR	protein tyrosine phosphatase receptor type R	-0.7218	1.107e-05
625	FGG	fibrinogen gamma chain	-0.7222	3.21e-10
626	NTSR2	neurotensin receptor 2	-0.7224	0.000221
627	C9orf61	Uncharacterized protein C9orf61 Precursor (Protein X123)	-0.7224	1.942e-06
628	CGA	glycoprotein hormones, alpha polypeptide	-0.7235	4.006e-11
629	PELI3	pellino E3 ubiquitin protein ligase family member 3	-0.724	2.907e-18
630	PLEKHN1	pleckstrin homology domain containing N1	-0.7248	1.205e-07
631	CMBL	carboxymethylenebutenolidase homolog	-0.7274	7.705e-15
632	AKR1C1	aldo-keto reductase family 1 member C1	-0.7276	5.218e-08
633	ABCC2	ATP binding cassette subfamily C member 2	-0.7306	5.426e-09
634	WFDC1	WAP four-disulfide core domain 1	-0.7314	5.129e-08
635	KIAA1324	UPF0577 protein KIAA1324 Precursor (Estrogen-induced gene 121 protein)	-0.7317	3.114e-12
636	RETSAT	retinol saturase	-0.7319	6.798e-17
637	VIT	vitrin	-0.7319	4.867e-05
638	HSPB7	heat shock protein family B (small) member 7	-0.7319	1.401e-07
639	SCG5	secretogranin V	-0.7328	9.114e-09
640	KLK8	kallikrein related peptidase 8	-0.7341	9.691e-09
641	FLJ25801		-0.7351	8.552e-11
642	TMPRSS3	transmembrane serine protease 3	-0.7362	1.79e-11
643	RAB17	RAB17, member RAS oncogene family	-0.7365	2.735e-14
644	KCNK1	potassium two pore domain channel subfamily K member 1	-0.737	0.001207
645	FGL1	fibrinogen like 1	-0.7395	4.078e-07
646	ALX1	ALX homeobox 1	-0.7398	1.657e-06
647	C15orf27	Transmembrane protein C15orf27	-0.7405	1.881e-12
648	LFNG	LFNG O-fucosylpeptide 3-beta-N-acetylglucosaminyltransferase	-0.7426	2.424e-08
649	RAB36	RAB36, member RAS oncogene family	-0.7457	2.102e-09
650	ART3	ADP-ribosyltransferase 3 (inactive)	-0.7461	5.18e-05
651	MAGEA8	MAGE family member A8	-0.7485	2.351e-07
652	ECHDC2	enoyl-CoA hydratase domain containing 2	-0.749	4.899e-09
653	LRRC43	leucine rich repeat containing 43	-0.7491	4.309e-11
654	MT1JP	metallothionein 1J, pseudogene	-0.7493	3.454e-09
655	CBR1	carbonyl reductase 1	-0.7499	2.313e-09
656	SHROOM3	shroom family member 3	-0.7501	3.538e-08
657	SNPH	syntaphilin	-0.753	4.069e-11
658	MS4A3	membrane spanning 4-domains A3	-0.7532	3.13e-08
659	TSPAN19	tetraspanin 19	-0.7546	4.559e-08
660	SLC13A5	solute carrier family 13 member 5	-0.7552	3.967e-13
661	YSK4	SPS1/STE20-related protein kinase YSK4 (EC 2.7.11.1)(Regulated in COPD, protein kinase)	-0.7578	3.349e-05
662	PVALB	parvalbumin	-0.7589	5.523e-10
663	ZIC2	Zic family member 2	-0.7589	5.543e-08
664	EPB49	Dematin (Erythrocyte membrane protein band 4.9)	-0.7602	4.087e-18
665	FXYD1	FXYD domain containing ion transport regulator 1	-0.7611	1.047e-06
666	SEMA3B	semaphorin 3B	-0.7626	2.243e-15
667	COPZ2	COPI coat complex subunit zeta 2	-0.7627	5.515e-09
668	CLYBL	citramalyl-CoA lyase	-0.7653	4.048e-15
669	C10orf107	Uncharacterized protein C10orf107	-0.7653	1.258e-09
670	KLK11	kallikrein related peptidase 11	-0.7658	3.793e-09
671	CMYA5	cardiomyopathy associated 5	-0.7659	7.514e-08
672	SOD3	superoxide dismutase 3	-0.7672	1.56e-08
673	RASEF	RAS and EF-hand domain containing	-0.7682	0.0004787
674	SLC12A3	solute carrier family 12 member 3	-0.7683	4.11e-11
675	GABRA2	gamma-aminobutyric acid type A receptor subunit alpha2	-0.7688	0.000209
676	PHYHIP	phytanoyl-CoA 2-hydroxylase interacting protein	-0.7698	8.778e-07
677	C1orf192	Uncharacterized protein C1orf192	-0.7717	4.853e-07
678	PIR	pirin	-0.7722	7.709e-09
679	CAPSL	calcyphosine like	-0.7725	1.48e-05
680	COL23A1	collagen type XXIII alpha 1 chain	-0.7725	3.028e-05
681	TMEM56	Transmembrane protein 56	-0.7731	7.663e-16
682	ANKRD29	ankyrin repeat domain 29	-0.7733	1.79e-11
683	MAGEC1	MAGE family member C1	-0.774	6.36e-06
684	PNOC	prepronociceptin	-0.7743	0.001431
685	CHODL	chondrolectin	-0.7766	0.0004724
686	MT3	metallothionein 3	-0.777	4.615e-10
687	RYR2	ryanodine receptor 2	-0.7773	7.538e-08
688	IL17D	interleukin 17D	-0.7778	1.011e-08
689	SORL1	sortilin related receptor 1	-0.7797	1.127e-10
690	C2orf15	chromosome 2 open reading frame 15	-0.7818	1.833e-14
691	CTSF	cathepsin F	-0.783	2.595e-20
692	PAQR6	progestin and adipoQ receptor family member 6	-0.7856	6.454e-07
693	GRIK1	glutamate ionotropic receptor kainate type subunit 1	-0.7861	2.679e-05
694	CAPS	calcyphosine	-0.7885	2.967e-06
695	NANOGP1	Nanog homeobox pseudogene 1	-0.789	1.526e-07
696	ABCA5	ATP binding cassette subfamily A member 5	-0.7914	2.823e-09
697	ANKRD35	ankyrin repeat domain 35	-0.7939	3.019e-09
698	ALB	albumin	-0.7943	5.737e-10
699	WNT10B	Wnt family member 10B	-0.795	3.131e-11
700	LRRC48	Leucine-rich repeat-containing protein 48	-0.7959	9.806e-09
701	NRG4	neuregulin 4	-0.7967	2.997e-13
702	PNPLA4	patatin like phospholipase domain containing 4	-0.7972	1.436e-09
703	RGS20	regulator of G protein signaling 20	-0.7978	1.427e-06
704	AFP	alpha fetoprotein	-0.7988	4.734e-10
705	PRCP	prolylcarboxypeptidase	-0.799	8.289e-16
706	ACSM3	acyl-CoA synthetase medium chain family member 3	-0.799	2.095e-07
707	LMO3	LIM domain only 3	-0.7991	0.0002275
708	KIAA1257	Uncharacterized protein KIAA1257	-0.7994	2.282e-08
709	EDN3	endothelin 3	-0.8045	0.0004147
710	CPB2	carboxypeptidase B2	-0.8053	1.315e-09
711	FGB	fibrinogen beta chain	-0.8053	3.359e-08
712	MT1B	metallothionein 1B	-0.8056	2.654e-08
713	LDLRAD1	low density lipoprotein receptor class A domain containing 1	-0.8069	1.335e-08
714	SMPX	small muscle protein X-linked	-0.8076	4.797e-06
715	KRT222P	Keratin-like protein KRT222 (Keratin-222)(Keratin-222 pseudogene)	-0.8084	2.634e-05
716	S100A13	S100 calcium binding protein A13	-0.81	7.636e-10
717	SNTA1	syntrophin alpha 1	-0.811	4.435e-13
718	SEC14L4	SEC14 like lipid binding 4	-0.8137	7.172e-12
719	OSTalpha		-0.8145	8.133e-12
720	MT1H	metallothionein 1H	-0.8176	1.017e-08
721	HRASLS3		-0.819	2.448e-11
722	LOC441601		-0.8214	7.002e-10
723	SERPINA11	serpin family A member 11	-0.8217	1.71e-11
724	RAB34	RAB34, member RAS oncogene family	-0.8218	3.9e-09
725	NAP1L2	nucleosome assembly protein 1 like 2	-0.8247	1.061e-05
726	MSMB	microseminoprotein beta	-0.8251	3.578e-10
727	FAM83A	family with sequence similarity 83 member A	-0.8291	9.086e-11
728	CDH9	cadherin 9	-0.8297	1.985e-09
729	PBXIP1	PBX homeobox interacting protein 1	-0.8312	1.552e-18
730	ACOX2	acyl-CoA oxidase 2	-0.8315	1.299e-09
731	CRYM	crystallin mu	-0.834	0.0002351
732	STEAP1	STEAP family member 1	-0.8357	1.608e-05
733	ATAD4	Protein ATAD4	-0.8368	4.784e-08
734	ENPP5	ectonucleotide pyrophosphatase/phosphodiesterase family member 5	-0.8404	0.0005954
735	SCGB1D1	secretoglobin family 1D member 1	-0.8406	7.558e-06
736	BCDO2		-0.8406	3.099e-13
737	CREG2	cellular repressor of E1A stimulated genes 2	-0.8466	6.787e-05
738	STAR	steroidogenic acute regulatory protein	-0.8476	7.127e-11
739	MT2A	metallothionein 2A	-0.8488	2.934e-10
740	RP13.102H20.1		-0.853	0.000734
741	TAC1	tachykinin precursor 1	-0.8531	0.0009011
742	SPINK5	serine peptidase inhibitor Kazal type 5	-0.8591	2.212e-07
743	C16orf73	Uncharacterized protein C16orf73	-0.8593	4.145e-07
744	NGEF	neuronal guanine nucleotide exchange factor	-0.8598	3.345e-05
745	SDC4	syndecan 4	-0.8623	7.123e-17
746	TMEM130	transmembrane protein 130	-0.8654	3.841e-06
747	GLS2	glutaminase 2	-0.8673	6.844e-13
748	FGFR3	fibroblast growth factor receptor 3	-0.8699	5.094e-08
749	CXCL14	C-X-C motif chemokine ligand 14	-0.8715	0.0001868
750	KRT6A	keratin 6A	-0.8731	2.748e-11
751	SLC1A2	solute carrier family 1 member 2	-0.8827	2.201e-08
752	TYR	tyrosinase	-0.8845	2.1e-10
753	C1orf201	UPF0490 protein C1orf201	-0.8849	5.415e-16
754	CHST6	carbohydrate sulfotransferase 6	-0.8869	1.384e-09
755	CCDC37	Coiled-coil domain-containing protein 37	-0.8889	3.224e-06
756	METTL7A	Methyltransferase-like protein 7A Precursor (EC 2.1.1.-)(Protein AAM-B)	-0.8894	1.322e-13
757	HSPB8	heat shock protein family B (small) member 8	-0.8899	5.023e-08
758	ROPN1L	rhophilin associated tail protein 1 like	-0.895	1.146e-06
759	KLK12	kallikrein related peptidase 12	-0.8965	4.237e-12
760	CSRP1	cysteine and glycine rich protein 1	-0.9021	4.99e-12
761	PRSS1	serine protease 1	-0.9029	4.997e-17
762	WDR16	WD repeat-containing protein 16 (WD40-repeat protein up-regulated in HCC)	-0.903	5.444e-07
763	SLC4A4	solute carrier family 4 member 4	-0.9079	2.116e-08
764	HEPH	hephaestin	-0.9127	2.541e-12
765	LIX1	limb and CNS expressed 1	-0.9149	1.975e-09
766	SERPINA7	serpin family A member 7	-0.9167	7.354e-10
767	LOC201229		-0.9197	4.925e-21
768	DSCR8	Down syndrome critical region 8	-0.9202	1.648e-11
769	VSNL1	visinin like 1	-0.9221	0.001011
770	BAIAP3	BAI1 associated protein 3	-0.9222	5.477e-12
771	FABP1	fatty acid binding protein 1	-0.9227	1.384e-12
772	CDS1	CDP-diacylglycerol synthase 1	-0.927	1.88e-12
773	RGS22	regulator of G protein signaling 22	-0.9382	4.763e-08
774	PRSS2	serine protease 2	-0.9412	3.096e-15
775	PAH	phenylalanine hydroxylase	-0.9457	1.928e-14
776	FLJ23049		-0.9522	5.891e-09
777	GDA	guanine deaminase	-0.954	7.587e-11
778	CLDN10	claudin 10	-0.9542	1.203e-07
779	APOH	apolipoprotein H	-0.9608	3.217e-12
780	ALDOC	aldolase, fructose-bisphosphate C	-0.962	1.563e-10
781	KIAA1576		-0.9654	8.269e-05
782	CCK	cholecystokinin	-0.966	0.003004
783	TTR	transthyretin	-0.9667	1.017e-09
784	NEFM	neurofilament medium chain	-0.9685	5.783e-05
785	F5	coagulation factor V	-0.9698	1.293e-08
786	MGC45438		-0.9712	1.712e-11
787	UTS2	urotensin 2	-0.9727	3.497e-08
788	PPP1R1C	protein phosphatase 1 regulatory inhibitor subunit 1C	-0.9752	2.619e-08
789	CST3	cystatin C	-0.9776	6.983e-13
790	PRSS3	serine protease 3	-0.9845	5.139e-17
791	IQCA		-0.9849	1.641e-06
792	ADH4	alcohol dehydrogenase 4 (class II), pi polypeptide	-0.9852	1.326e-12
793	MT1M	metallothionein 1M	-0.9887	9.904e-12
794	RSPH1	radial spoke head component 1	-0.9889	1.184e-09
795	OPLAH	5-oxoprolinase, ATP-hydrolysing	-0.9975	2.13e-16
796	RGN	regucalcin	-0.9996	3.213e-14
797	KIAA1086		-1.001	2.265e-10
798	SERPINB3	serpin family B member 3	-1.005	2.414e-08
799	PACSIN1	protein kinase C and casein kinase substrate in neurons 1	-1.007	2.693e-08
800	GMPR	guanosine monophosphate reductase	-1.019	3.524e-15
801	THNSL2	threonine synthase like 2	-1.02	1.9e-08
802	GPC5	glypican 5	-1.022	1.099e-07
803	MTTP	microsomal triglyceride transfer protein	-1.024	6.093e-08
804	MAGEC2	MAGE family member C2	-1.025	1.11e-05
805	FAM81B	family with sequence similarity 81 member B	-1.026	6.181e-05
806	MT1E	metallothionein 1E	-1.043	3.414e-14
807	HPR	haptoglobin-related protein	-1.058	5.219e-06
808	C15orf26	Uncharacterized protein C15orf26	-1.06	5.387e-10
809	C19orf36	Uncharacterized protein C19orf36 Precursor (Sperm 22 kDa protein c113)	-1.06	9.709e-26
810	NEFL	neurofilament light chain	-1.066	8.672e-05
811	EYA4	EYA transcriptional coactivator and phosphatase 4	-1.066	3.018e-05
812	RP13.36C9.6		-1.09	1.46e-12
813	TCTEX1D1	Tctex1 domain-containing protein 1	-1.098	1.001e-06
814	GJA1	gap junction protein alpha 1	-1.11	1.7e-09
815	ARMC3	armadillo repeat containing 3	-1.118	6.677e-06
816	AGT	angiotensinogen	-1.125	2.158e-10
817	S100B	S100 calcium binding protein B	-1.129	2.093e-13
818	EPHX2	epoxide hydrolase 2	-1.133	1.573e-17
819	FLJ46266		-1.138	2.372e-07
820	GABRB1	gamma-aminobutyric acid type A receptor subunit beta1	-1.147	5.226e-07
821	IL20RA	interleukin 20 receptor subunit alpha	-1.149	4.884e-11
822	SLC14A1	solute carrier family 14 member 1 (Kidd blood group)	-1.158	7.984e-08
823	KCNJ16	potassium inwardly rectifying channel subfamily J member 16	-1.16	3.396e-09
824	STEAP2	STEAP2 metalloreductase	-1.161	9.976e-17
825	DAO	D-amino acid oxidase	-1.165	3.953e-13
826	C2orf39	UPF0407 protein C2orf39	-1.168	4.477e-08
827	ARMC4	Armadillo repeat-containing protein 4	-1.172	1.439e-10
828	AIFM3	apoptosis inducing factor mitochondria associated 3	-1.173	5.643e-13
829	C9orf24	Uncharacterized protein C9orf24 (Testis development protein NYD-SP22)	-1.174	5.021e-07
830	ALDH1L1	aldehyde dehydrogenase 1 family member L1	-1.187	5.704e-12
831	CRLF1	cytokine receptor like factor 1	-1.194	5.329e-08
832	XK	X-linked Kx blood group antigen, Kell and VPS13A binding protein	-1.261	1.084e-12
833	CT45.6		-1.272	1.021e-09
834	FBXO2	F-box protein 2	-1.274	5.538e-15
835	OGDHL	oxoglutarate dehydrogenase L	-1.297	1.116e-14
836	AGR3	anterior gradient 3, protein disulphide isomerase family member	-1.306	6.051e-10
837	KLHDC9	kelch domain containing 9	-1.327	1.634e-20
838	LGR6	leucine rich repeat containing G protein-coupled receptor 6	-1.38	6.309e-10
839	ATP1A2	ATPase Na+/K+ transporting subunit alpha 2	-1.477	1.847e-12
840	MAL2	mal, T cell differentiation protein 2	-1.543	1.187e-09
841	DYNLRB2	dynein light chain roadblock-type 2	-1.543	5.486e-14
842	LGI1	leucine rich glioma inactivated 1	-1.667	1.908e-17
843	AGXT2L1	Alanine--glyoxylate aminotransferase 2-like 1 (EC 2.6.1.-)	-1.845	5.915e-11
