## Supplementary Table 5.xlsx for "BAZ1A, an Imitation Switch (ISWI) protein, interacts and facilitates the recruitment of E2F1 to activate the E2F transcription program"

### Sheet: Sheet1
Supplementary Table 5: GO_analysis_output_BAZ1A_knockdown_RNA-SEQ
No.	Gene sets	SIZE	ES	NES	NOM p-val	FDR q-val
1	GOBP_CHROMOSOME_ORGANIZATION	232	-0.483435	-4.06494	0	0
2	GOBP_CELL_DIVISION	197	-0.454249	-3.66673	0	0
3	GOBP_CHROMOSOME_SEGREGATION	156	-0.46701	-3.61269	0	0
4	GOBP_ORGANELLE_FISSION	169	-0.422313	-3.46762	0	0
5	GOBP_NUCLEAR_CHROMOSOME_SEGREGATION	126	-0.459894	-3.45951	0	0
6	GOBP_MITOTIC_NUCLEAR_DIVISION	119	-0.47255	-3.41977	0	0
7	GOBP_MITOTIC_SISTER_CHROMATID_SEGREGATION	90	-0.491582	-3.41528	0	0
8	GOBP_MITOTIC_CELL_CYCLE_PROCESS	255	-0.395262	-3.39785	0	0
9	GOBP_PROTEIN_DNA_COMPLEX_SUBUNIT_ORGANIZATION	91	-0.499109	-3.37598	0	0
10	GOBP_MITOTIC_CELL_CYCLE	291	-0.384799	-3.3338	0	0
11	GOBP_CHROMOSOME_SEPARATION	40	-0.607404	-3.3252	0	0
12	GOBP_DNA_TEMPLATED_DNA_REPLICATION	75	-0.505581	-3.32149	0	0
13	GOBP_DNA_REPAIR	167	-0.417267	-3.2796	0	0
14	GOBP_SISTER_CHROMATID_SEGREGATION	102	-0.47357	-3.25709	0	0
15	GOBP_DNA_METABOLIC_PROCESS	299	-0.351328	-3.23242	0	0
16	GOBP_CELL_CYCLE_PROCESS	361	-0.361548	-3.21101	0	0
17	GOBP_REGULATION_OF_CHROMOSOME_SEGREGATION	57	-0.543901	-3.20642	0	0
18	GOBP_NUCLEOSOME_ORGANIZATION	59	-0.518563	-3.17838	0	0
19	GOBP_PROTEIN_LOCALIZATION_TO_CHROMOSOME_CENTROMERIC_REGION	28	-0.651498	-3.15871	0	0
20	GOBP_CYTOKINESIS	42	-0.566226	-3.15696	0	0
21	GOBP_MITOTIC_SISTER_CHROMATID_SEPARATION	33	-0.592809	-3.10986	0	0
22	GOBP_REGULATION_OF_MITOTIC_NUCLEAR_DIVISION	55	-0.526262	-3.109	0	0
23	GOBP_CHROMATIN_REMODELING	110	-0.424169	-3.1046	0	0
24	GOBP_NEGATIVE_REGULATION_OF_NUCLEAR_DIVISION	34	-0.597002	-3.08784	0	0
25	GOBP_MEIOTIC_CELL_CYCLE_PROCESS	66	-0.482045	-3.07129	0	0
26	GOBP_DNA_CONFORMATION_CHANGE	34	-0.589005	-3.06906	0	0
27	GOBP_DNA_REPLICATION	113	-0.429885	-3.05865	0	0
28	GOBP_RECOMBINATIONAL_REPAIR	63	-0.486673	-3.05599	0	0
29	GOBP_PROTEIN_LOCALIZATION_TO_CHROMOSOME	55	-0.508713	-3.05013	0	0
30	GOBP_PROTEIN_LOCALIZATION_TO_CHROMATIN	26	-0.633442	-3.03528	0	0
31	GOBP_REGULATION_OF_CHROMOSOME_ORGANIZATION	88	-0.441665	-3.01552	0	0
32	GOBP_DOUBLE_STRAND_BREAK_REPAIR	92	-0.432036	-2.99867	0	0
33	GOBP_CELL_CYCLE_CHECKPOINT_SIGNALING	77	-0.455138	-2.99279	0	0
34	GOBP_POSITIVE_REGULATION_OF_CELL_CYCLE	103	-0.418049	-2.98144	0	0
35	GOBP_REGULATION_OF_MITOTIC_SISTER_CHROMATID_SEGREGATION	32	-0.579236	-2.92609	0	0
36	GOBP_MITOTIC_CELL_CYCLE_CHECKPOINT_SIGNALING	62	-0.466796	-2.90541	0	0
37	GOBP_CELL_CYCLE	475	-0.314147	-2.90541	0	0
38	GOBP_POSITIVE_REGULATION_OF_CELL_CYCLE_PROCESS	90	-0.421615	-2.89685	0	0
39	GOBP_REGULATION_OF_CYTOKINESIS	27	-0.612705	-2.89647	0	0
40	GOBP_TELOMERE_ORGANIZATION	72	-0.453722	-2.88721	0	0
41	GOBP_REGULATION_OF_NUCLEAR_DIVISION	62	-0.460296	-2.87268	0	0
42	GOBP_CHROMOSOME_CONDENSATION	20	-0.654682	-2.8653	0	0
43	GOBP_MITOTIC_CYTOKINESIS	23	-0.640574	-2.8632	0	0
44	GOBP_SPINDLE_ORGANIZATION	75	-0.435414	-2.86169	0	0
45	GOBP_REGULATION_OF_SISTER_CHROMATID_SEGREGATION	45	-0.511123	-2.85676	0	0
46	GOBP_NEGATIVE_REGULATION_OF_CHROMOSOME_ORGANIZATION	43	-0.520715	-2.85087	0	0
47	GOBP_CYTOSKELETON_DEPENDENT_CYTOKINESIS	25	-0.599003	-2.83668	0	0
48	GOBP_REGULATION_OF_MITOTIC_CELL_CYCLE	156	-0.357057	-2.82936	0	0
49	GOBP_REGULATION_OF_CELL_DIVISION	46	-0.487543	-2.81999	0	0
50	GOBP_DNA_RECOMBINATION	108	-0.396725	-2.81894	0	0
51	GOBP_NEGATIVE_REGULATION_OF_CELL_CYCLE_PROCESS	107	-0.385975	-2.80487	0	0
52	GOBP_MEIOTIC_CHROMOSOME_SEGREGATION	36	-0.528097	-2.79897	0	0
53	GOBP_MITOTIC_CELL_CYCLE_PHASE_TRANSITION	147	-0.372377	-2.7962	0	0
54	GOBP_CELL_CYCLE_PHASE_TRANSITION	175	-0.343277	-2.78431	0	0
55	GOBP_REGULATION_OF_CELL_CYCLE_PROCESS	226	-0.341219	-2.77517	0	0
56	GOBP_REGULATION_OF_DNA_METABOLIC_PROCESS	157	-0.359835	-2.75399	0	0
57	GOBP_ATTACHMENT_OF_SPINDLE_MICROTUBULES_TO_KINETOCHORE	24	-0.595693	-2.73732	0	0
58	GOBP_MEIOTIC_CELL_CYCLE	83	-0.396593	-2.73397	0	0
59	GOBP_REGULATION_OF_DNA_TEMPLATED_DNA_REPLICATION	35	-0.519834	-2.73134	0	0
60	GOBP_REGULATION_OF_CELL_CYCLE	304	-0.313426	-2.72313	0	0
61	GOBP_CELL_CYCLE_G2_M_PHASE_TRANSITION	59	-0.438858	-2.69665	0	0
62	GOBP_NUCLEAR_EXPORT	31	-0.535283	-2.69137	0	0
63	GOBP_REGULATION_OF_DNA_REPLICATION	57	-0.439224	-2.66368	0	0
64	GOBP_CHROMOSOME_LOCALIZATION	35	-0.506522	-2.66194	0	0
65	GOBP_MITOTIC_METAPHASE_PLATE_CONGRESSION	27	-0.544912	-2.64187	0	2.1e-05
66	GOBP_METAPHASE_PLATE_CONGRESSION	33	-0.515397	-2.63857	0	2.06e-05
67	GOBP_CHROMATIN_ORGANIZATION	152	-0.343643	-2.60305	0	4.05e-05
68	GOBP_DNA_REPLICATION_INITIATION	20	-0.606084	-2.59282	0	3.99e-05
69	GOBP_MITOTIC_SPINDLE_ORGANIZATION	53	-0.424661	-2.58566	0	5.79e-05
70	GOBP_TELOMERE_MAINTENANCE	53	-0.431536	-2.57138	0	7.59e-05
71	GOBP_REGULATION_OF_CYCLIN_DEPENDENT_PROTEIN_KINASE_ACTIVITY	26	-0.54223	-2.55902	0	0.000133
72	GOBP_REGULATION_OF_MITOTIC_CELL_CYCLE_PHASE_TRANSITION	114	-0.358337	-2.5539	0	0.000131
73	GOBP_NEGATIVE_REGULATION_OF_MITOTIC_CELL_CYCLE_PHASE_TRANSITION	73	-0.38925	-2.54334	0	0.000166
74	GOBP_MICROTUBULE_CYTOSKELETON_ORGANIZATION_INVOLVED_IN_MITOSIS	64	-0.412765	-2.53458	0	0.000184
75	GOBP_POSITIVE_REGULATION_OF_CHROMOSOME_SEPARATION	15	-0.636659	-2.52593	0	0.000181
76	GOBP_CELL_CYCLE_DNA_REPLICATION	27	-0.518143	-2.51666	0	0.000196
77	GOBP_SISTER_CHROMATID_COHESION	22	-0.568852	-2.51292	0	0.000212
78	GOBP_REGULATION_OF_CELL_CYCLE_PHASE_TRANSITION	142	-0.323422	-2.49642	0	0.000209
79	GOBP_NEGATIVE_REGULATION_OF_CELL_CYCLE	124	-0.335846	-2.49298	0	0.000206
80	GOBP_RESPONSE_TO_MECHANICAL_STIMULUS	35	-0.458352	-2.48668	0	0.000221
81	GOBP_NON_MEMBRANE_BOUNDED_ORGANELLE_ASSEMBLY	105	-0.347798	-2.48371	0	0.000235
82	GOBP_POSITIVE_REGULATION_OF_CHROMOSOME_SEGREGATION	18	-0.603511	-2.46778	0	0.000284
83	GOBP_MICROTUBULE_CYTOSKELETON_ORGANIZATION	159	-0.319474	-2.45649	0	0.000345
84	GOBP_CENTROMERE_COMPLEX_ASSEMBLY	19	-0.584087	-2.45369	0	0.000341
85	GOBP_MEIOSIS_I_CELL_CYCLE_PROCESS	38	-0.464029	-2.44761	0	0.000386
86	GOBP_NEGATIVE_REGULATION_OF_MITOTIC_CELL_CYCLE	85	-0.354575	-2.43262	0	0.000461
87	GOBP_SPINDLE_ASSEMBLY	49	-0.426292	-2.42805	0	0.000471
88	GOBP_RIBONUCLEOPROTEIN_COMPLEX_SUBUNIT_ORGANIZATION	37	-0.442471	-2.39295	0	0.000634
89	GOBP_INTERSTRAND_CROSS_LINK_REPAIR	21	-0.541508	-2.3859	0	0.000659
90	GOBP_CHROMOSOME_ORGANIZATION_INVOLVED_IN_MEIOTIC_CELL_CYCLE	24	-0.507463	-2.35862	0.00276243	0.000908
91	GOBP_REGULATION_OF_MUSCLE_CONTRACTION	29	-0.487881	-2.35002	0	0.000959
92	GOBP_REGULATION_OF_CELL_CYCLE_G2_M_PHASE_TRANSITION	43	-0.403531	-2.33685	0	0.00102415
93	GOBP_RNA_EXPORT_FROM_NUCLEUS	18	-0.563498	-2.33257	0	0.00102683
94	GOBP_REGULATION_OF_DNA_RECOMBINATION	35	-0.441432	-2.32216	0	0.00114525
95	GOBP_MITOCHONDRIAL_GENE_EXPRESSION	21	-0.533519	-2.31864	0	0.0011332
96	GOBP_CELLULAR_RESPONSE_TO_DNA_DAMAGE_STIMULUS	242	-0.274954	-2.30872	0	0.00128731
97	GOBP_TELOMERE_MAINTENANCE_VIA_TELOMERE_LENGTHENING	28	-0.455878	-2.29679	0	0.00141177
98	GOBP_REGULATION_OF_G_PROTEIN_COUPLED_RECEPTOR_SIGNALING_PATHWAY	23	-0.506972	-2.28799	0	0.00149527
99	GOBP_KERATINOCYTE_DIFFERENTIATION	22	-0.512082	-2.28	0	0.0016449
100	GOBP_RIBONUCLEOPROTEIN_COMPLEX_BIOGENESIS	80	-0.340841	-2.27368	0	0.00165524
101	GOBP_KINETOCHORE_ORGANIZATION	16	-0.578852	-2.26764	0	0.00167807
102	GOBP_MICROTUBULE_BASED_PROCESS	191	-0.279604	-2.26297	0	0.00172914
103	GOBP_POSITIVE_REGULATION_OF_CELL_DIVISION	25	-0.49249	-2.25107	0	0.00190833
104	GOBP_RESPONSE_TO_OXYGEN_LEVELS	79	-0.341517	-2.23338	0	0.00223784
105	GOBP_REGULATION_OF_DNA_REPAIR	51	-0.383544	-2.23286	0	0.0022301
106	GOBP_NEGATIVE_REGULATION_OF_DNA_METABOLIC_PROCESS	42	-0.397728	-2.21855	0	0.00263175
107	GOBP_RESPONSE_TO_IONIZING_RADIATION	39	-0.407974	-2.19515	0	0.0031891
108	GOBP_RNA_LOCALIZATION	57	-0.355218	-2.19141	0	0.00319591
109	GOBP_REGULATION_OF_MEGAKARYOCYTE_DIFFERENTIATION	15	-0.559738	-2.18812	0	0.00327742
110	GOBP_MITOCHONDRIAL_TRANSLATION	17	-0.532778	-2.18386	0	0.0033821
111	GOBP_POSITIVE_REGULATION_OF_CHROMOSOME_ORGANIZATION	34	-0.43284	-2.1669	0.0060423	0.00393343
112	GOBP_DNA_INTEGRITY_CHECKPOINT_SIGNALING	50	-0.35489	-2.15802	0	0.00423705
113	GOBP_REGULATION_OF_DOUBLE_STRAND_BREAK_REPAIR_VIA_HOMOLOGOUS_RECOMBINATION	18	-0.522901	-2.15771	0	0.00419955
114	GOBP_CELLULAR_RESPONSE_TO_OXYGEN_LEVELS	48	-0.365652	-2.15763	0	0.00416272
115	GOBP_REGULATION_OF_CELL_CYCLE_CHECKPOINT	21	-0.483766	-2.15684	0.00285714	0.00413864
116	GOBP_NUCLEUS_ORGANIZATION	30	-0.434059	-2.14187	0	0.00466053
117	GOBP_SPINDLE_LOCALIZATION	18	-0.500299	-2.11895	0.00573066	0.00571074
118	GOBP_POSITIVE_REGULATION_OF_DNA_METABOLIC_PROCESS	86	-0.312682	-2.11677	0	0.00578796
119	GOBP_REGULATION_OF_DOUBLE_STRAND_BREAK_REPAIR	29	-0.436663	-2.11667	0	0.00573932
120	GOBP_DNA_TEMPLATED_DNA_REPLICATION_MAINTENANCE_OF_FIDELITY	24	-0.457787	-2.09535	0.00297619	0.00676185
121	GOBP_REGULATION_OF_CARDIAC_MUSCLE_CONTRACTION	18	-0.498748	-2.08736	0.0026178	0.00719675
122	GOBP_RENAL_SYSTEM_PROCESS	23	-0.458762	-2.07484	0.00308642	0.00786538
123	GOBP_NUCLEAR_TRANSPORT	70	-0.32209	-2.0434	0.004	0.0098252
124	GOBP_REGULATION_OF_HEART_CONTRACTION	38	-0.36629	-2.03925	0	0.0101616
125	GOBP_REGULATION_OF_STRIATED_MUSCLE_CONTRACTION	20	-0.470801	-2.03614	0	0.0103746
126	GOBP_DNA_BIOSYNTHETIC_PROCESS	74	-0.316358	-2.03528	0.00420168	0.0104083
127	GOBP_MEGAKARYOCYTE_DIFFERENTIATION	18	-0.499802	-2.02963	0.00561798	0.0106682
128	GOBP_MITOTIC_SPINDLE_ASSEMBLY	29	-0.401515	-2.02842	0	0.0106391
129	GOBP_REGULATION_OF_HEART_RATE	22	-0.455184	-2.02377	0	0.0110103
130	GOBP_NEGATIVE_REGULATION_OF_ORGANELLE_ORGANIZATION	97	-0.296651	-2.01683	0	0.011499
131	GOBP_POSITIVE_REGULATION_OF_MITOTIC_CELL_CYCLE	37	-0.365498	-1.95097	0.00292398	0.0189883
132	GOBP_RESPONSE_TO_ALKALOID	22	-0.427763	-1.94475	0.00588235	0.0194994
133	GOBP_STRIATED_MUSCLE_CONTRACTION	36	-0.369013	-1.93862	0	0.0202749
134	GOBP_MUSCLE_CONTRACTION	63	-0.308943	-1.93232	0	0.020914
135	GOBP_MICROTUBULE_ORGANIZING_CENTER_ORGANIZATION	48	-0.329642	-1.93103	0.00664452	0.0209196
136	GOBP_EPIGENETIC_REGULATION_OF_GENE_EXPRESSION	37	-0.35614	-1.92792	0.00321543	0.0210951
137	GOBP_REGULATION_OF_MUSCLE_SYSTEM_PROCESS	42	-0.33948	-1.92362	0.00327869	0.0215608
138	GOBP_SMOOTH_MUSCLE_CONTRACTION	19	-0.448183	-1.92084	0.00536193	0.0218359
139	GOBP_DNA_STRAND_ELONGATION	18	-0.474159	-1.92018	0.00879765	0.0217473
140	GOBP_NEGATIVE_REGULATION_OF_GENE_EXPRESSION_EPIGENETIC	22	-0.423957	-1.9145	0.0028169	0.0225907
141	GOBP_FIBROBLAST_GROWTH_FACTOR_RECEPTOR_SIGNALING_PATHWAY	15	-0.493471	-1.91331	0.00531915	0.0225645
142	GOBP_REGULATION_OF_BLOOD_CIRCULATION	42	-0.331131	-1.9123	0	0.0225115
143	GOBP_REGULATION_OF_RESPONSE_TO_DNA_DAMAGE_STIMULUS	79	-0.28627	-1.9049	0	0.0233551
144	GOBP_CYTOSKELETON_ORGANIZATION	320	-0.218106	-1.90487	0	0.0231929
145	GOBP_REGULATION_OF_TELOMERE_MAINTENANCE	28	-0.380761	-1.90311	0	0.0232937
146	GOBP_REPLICATION_FORK_PROCESSING	20	-0.441612	-1.89453	0.00518135	0.0244624
147	GOBP_REGULATION_OF_TELOMERE_MAINTENANCE_VIA_TELOMERE_LENGTHENING	20	-0.439799	-1.8759	0.00874636	0.0273812
148	GOBP_POSITIVE_REGULATION_OF_CELL_CYCLE_G2_M_PHASE_TRANSITION	16	-0.470922	-1.87584	0.00510204	0.0271962
149	GOBP_RIBONUCLEOSIDE_DIPHOSPHATE_METABOLIC_PROCESS	23	-0.406801	-1.87417	0.010929	0.0273275
150	GOBP_RNA_SPLICING_VIA_TRANSESTERIFICATION_REACTIONS	58	-0.30463	-1.87364	0.00714286	0.02728
151	GOBP_RNA_TEMPLATED_DNA_BIOSYNTHETIC_PROCESS	24	-0.407656	-1.87064	0.0182768	0.027594
152	GOBP_GRANULOCYTE_CHEMOTAXIS	22	-0.412566	-1.86529	0.00833333	0.0283373
153	GOBP_MRNA_TRANSPORT	32	-0.365543	-1.86466	0.00643087	0.02827
154	GOBP_RESPONSE_TO_FIBROBLAST_GROWTH_FACTOR	26	-0.394409	-1.86077	0.00857143	0.0288582
155	GOBP_RESPONSE_TO_KETONE	40	-0.334655	-1.85406	0.0127389	0.0299562
156	GOBP_DOUBLE_STRAND_BREAK_REPAIR_VIA_NONHOMOLOGOUS_END_JOINING	19	-0.434566	-1.83835	0.00518135	0.0332808
157	GOBP_POSITIVE_REGULATION_OF_MITOTIC_CELL_CYCLE_PHASE_TRANSITION	30	-0.364111	-1.83603	0.00609756	0.0335934
158	GOBP_FEMALE_GAMETE_GENERATION	36	-0.344969	-1.83581	0.00647249	0.0334572
159	GOBP_RIBOSOME_BIOGENESIS	54	-0.303091	-1.83308	0.00367647	0.0337308
160	GOBP_POSITIVE_REGULATION_OF_CELL_CYCLE_PHASE_TRANSITION	37	-0.344496	-1.83246	0.00328947	0.033702
161	GOBP_HOMOLOGOUS_RECOMBINATION	23	-0.404507	-1.83001	0.0167598	0.0339593
162	GOBP_EPIDERMIS_DEVELOPMENT	49	-0.319964	-1.82139	0.00338983	0.0357854
163	GOBP_RIBOSOMAL_LARGE_SUBUNIT_BIOGENESIS	15	-0.491508	-1.81981	0.0114613	0.0360764
164	GOBP_POSITIVE_REGULATION_OF_DNA_REPLICATION	18	-0.448021	-1.81918	0.00826446	0.0360349
165	GOBP_MITOTIC_DNA_INTEGRITY_CHECKPOINT_SIGNALING	33	-0.357892	-1.81704	0.00314465	0.0362845
166	GOBP_REGULATION_OF_DNA_BIOSYNTHETIC_PROCESS	48	-0.313712	-1.81563	0.00357143	0.0365058
167	GOBP_BODY_FLUID_SECRETION	20	-0.418001	-1.81508	0.00561798	0.0364493
168	GOBP_GRANULOCYTE_MIGRATION	24	-0.388607	-1.81319	0.0110803	0.0367311
169	GOBP_PROTEIN_LOCALIZATION_TO_ORGANELLE	197	-0.218806	-1.80279	0	0.0390703
170	GOBP_POSITIVE_REGULATION_OF_DNA_REPAIR	31	-0.361123	-1.78873	0.0169492	0.0423065
171	GOBP_REACTIVE_NITROGEN_SPECIES_METABOLIC_PROCESS	16	-0.456483	-1.78605	0.0204604	0.0428677
172	GOBP_CARDIAC_MUSCLE_CONTRACTION	29	-0.355171	-1.77568	0.0188679	0.0455003
173	GOBP_EPIDERMAL_CELL_DIFFERENTIATION	30	-0.355473	-1.77401	0.0153374	0.0457513
174	GOBP_NEGATIVE_REGULATION_OF_CELL_CYCLE_G2_M_PHASE_TRANSITION	21	-0.402102	-1.76949	0.0146199	0.0467246
175	GOBP_NEGATIVE_REGULATION_OF_MONOATOMIC_ION_TRANSMEMBRANE_TRANSPORT	15	-0.468326	-1.76665	0.0144578	0.0473356
176	GOBP_REGULATION_OF_EPITHELIAL_CELL_DIFFERENTIATION	26	-0.365084	-1.76488	0.0186335	0.0475208
177	GOBP_MRNA_PROCESSING	83	-0.253386	-1.76151	0.0077821	0.0482191
178	GOBP_ESTABLISHMENT_OF_CELL_POLARITY	37	-0.323417	-1.75799	0.00308642	0.0490172
