## Supplementary Table 6.xlsx for "BAZ1A, an Imitation Switch (ISWI) protein, interacts and facilitates the recruitment of E2F1 to activate the E2F transcription program"

### Sheet: depleted_gene_sets
Suppelemntary Table 5: GSEA_OUTPUT_BAZ1A_knockdown_RNA_SEQ_LN229
No.	Gene sets	SIZE	ES	NES	NOM p-val	FDR q-val
1	HALLMARK_E2F_TARGETS	145	-0.58	-4.5	0	0
2	HALLMARK_G2M_CHECKPOINT	123	-0.59	-4.44	0	0
3	HALLMARK_MYC_TARGETS_V1	98	-0.49	-3.56	0	0
4	HALLMARK_MITOTIC_SPINDLE	66	-0.46	-2.85	0	0
5	HALLMARK_HYPOXIA	73	-0.37	-2.53	0	0
6	HALLMARK_MTORC1_SIGNALING	62	-0.37	-2.25	0	0
7	HALLMARK_GLYCOLYSIS	58	-0.34	-2.04	0	0.004
8	HALLMARK_DNA_REPAIR	35	-0.32	-1.68	0.015	0.046
	ES = Enrichment score, NES = Normalized enrichment score

### Sheet: enriched_gene_sets
Supplementary Table 6: GSEA_OUTPUT_BAZ1A_knockdown_RNA_SEQ_LN229
No.	Gene sets	SIZE	ES	NES	NOM p-val	FDR q-val
1	HALLMARK_INTERFERON_ALPHA_RESPONSE	30	0.62	2.58	0	0
2	HALLMARK_INTERFERON_GAMMA_RESPONSE	56	0.47	2.32	0	0.001
3	HALLMARK_COAGULATION	32	0.52	2.19	0	0.003
	ES = Enrichment score, NES = Normalized enrichment score
