## Supplementary Table 7.xlsx for "BAZ1A, an Imitation Switch (ISWI) protein, interacts and facilitates the recruitment of E2F1 to activate the E2F transcription program"

### Sheet: BAZ1A vs E2F1 E2F2 E2F7 E2F8 
Suppelemntary Table 7: BAZ1A_correlation_with_E2F1_2_7_8_Multiple_datasets
No.	Genes	Datasets
		TCGA Affymetrix		TCGA Agilent		TCGA RNASeq		Bao		CGGA		Donson		Ducray		Freije		Gill		Gravendeel		Grzmil		Joo		Kamoun		Kwom		LeeY		Li		Murat		Nutt		Oh		Phillips		Reifenberger		Rembrandt		Vital		Walsh
		Correlation	p-value	Correlation	p-value	Correlation	p-value	Correlation	p-value	Correlation	p-value	Correlation	p-value	Correlation	p-value	Correlation	p-value	Correlation	p-value	Correlation	p-value	Correlation	p-value	Correlation	p-value	Correlation	p-value	Correlation	p-value	Correlation	p-value	Correlation	p-value	Correlation	p-value	Correlation	p-value	Correlation	p-value	Correlation	p-value	Correlation	p-value	Correlation	p-value	Correlation	p-value	Correlation	p-value
1	E2F1 vs. BAZ1A	0.260288	1.2653e-09	0.18952	2.4596e-05	0.296455	0.000171431	0.607096	2.14229e-11	0.307558	6.0435e-10	0.347302	0.122938	0.160392	0.256016	0.0878994	0.507968	0.659368	1.25534e-10	0.27567	0.000436391	0.565501	0.0280185	0.601576	7.45594e-07	0.597029	0.0524681	0.354012	0.0198594	0.193472	0.0073256	0.386045	0.0688454	0.262357	0.018723	0.091384	0.643736	0.574507	1.47245e-10	0.254045	0.026796	0.228007	0.0576456	0.235664	0.000436104	0.154748	0.450358	-0.249738	0.0741771
2	E2F2 vs. BAZ1A	-0.0411626	0.345169	0.353859	7.17718e-16	0.444371	6.20534e-09	0.748441	3.53956e-19	0.50087	8.86912e-26	0.353837	0.11558	-0.220979	0.115419	-0.11481	0.38656	0.818335	3.12273e-19	0.225232	0.00431142	-0.0573706	0.839069	0.383727	0.00321288	0.0194203	0.954805	0.421775	0.00484715	-0.356497	4.15219e-07	0.315054	0.143118	-0.082621	0.466245	-0.181388	0.355616	0.252883	0.00924905	-0.469197	1.90837e-05	-0.0338427	0.780913	-0.231431	0.000555926	-0.05788	0.778824	-0.664078	8.00477e-08
3	E2F7 vs. BAZ1A	NA	NA	0.299949	1.26608e-11	0.325276	3.4239e-05	0.592542	8.34291e-11	0.631017	2.26077e-44	0.553555	0.00923377	0.451086	0.000790239	NA	NA	0.616867	3.78871e-09	0.248312	0.00159966	0.678551	0.00541852	0.502075	6.91439e-05	0.655584	0.0285246	0.322059	0.0351935	NA	NA	0.149553	0.495822	0.158677	0.159772	NA	NA	0.462262	6.8972e-07	NA	NA	0.0751406	0.536426	0.579769	4.59166e-21	0.644561	0.000379077	0.474521	0.000379328
4	E2F8 vs. BAZ1A	0.413684	3.03415e-23	0.406233	7.45189e-21	0.421152	4.38291e-08	0.601502	3.64197e-11	0.697801	6.73389e-58	0.648901	0.00146054	0.368401	0.00720472	0.393221	0.00206374	0.759188	2.94717e-15	0.349487	6.32261e-06	0.762674	0.000944393	0.6807	5.68637e-09	0.626407	0.0391967	0.205299	0.186608	0.480875	1.91007e-12	0.469597	0.0237709	0.0308132	0.786139	NA	NA	0.667952	7.06384e-15	0.465737	2.23908e-05	0.353851	0.00265493	0.521801	1.08117e-16	0.616733	0.000792148	0.678459	3.25936e-08
	NA=Not available
