## Supplementary Table 8.xlsx for "BAZ1A, an Imitation Switch (ISWI) protein, interacts and facilitates the recruitment of E2F1 to activate the E2F transcription program"

### Sheet: BAZ1A vs. AURKA CCNB1 MYC CCND1
Suppelemntary Table 8: BAZ1A_correlation_with_AURKA_CCNB1_MYC_CCND1_Multiple_datasets
No.	Genes	Datasets
		TCGA Affymetrix		TCGA Agilent		TCGA RNASeq		Bao		CGGA		Donson		Ducray		Freije		Gill		Gravendeel		Grzmil		Joo		Kamoun		Kwom		LeeY		Li		Murat		Nutt		Oh		Phillips		Reifenberger		Rembrandt		Vital		Walsh
		Correlation	p-value	Correlation	p-value	Correlation	p-value	Correlation	p-value	Correlation	p-value	Correlation	p-value	Correlation	p-value	Correlation	p-value	Correlation	p-value	Correlation	p-value	Correlation	p-value	Correlation	p-value	Correlation	p-value	Correlation	p-value	Correlation	p-value	Correlation	p-value	Correlation	p-value	Correlation	p-value	Correlation	p-value	Correlation	p-value	Correlation	p-value	Correlation	p-value	Correlation	p-value	Correlation	p-value
1	AURKA vs. BAZ1A	0.351066	9.26596e-17	0.313066	1.39974e-12	0.338887	1.50872e-05	0.702841	3.61422e-16	0.648457	1.52692e-47	0.707399	0.000335119	0.449985	0.00081692	0.551288	6.03988e-06	0.825778	7.80579e-20	0.326663	2.64055e-05	0.812079	0.000235533	0.515488	4.07014e-05	0.82919	0.00159952	0.511615	0.000454068	0.53393	1.80867e-15	0.636555	0.00109193	0.341197	0.00195331	0.68156	6.51588e-05	0.554413	8.46178e-10	0.546624	3.24963e-07	0.283098	0.0175621	0.609491	1.15508e-23	0.596923	0.00128544	0.631709	5.11463e-07
2	CCNB1 vs. BAZ1A	0.277986	7.9755e-11	0.370244	2.47051e-17	0.19334	0.0155952	0.668852	2.84588e-14	0.6537	1.16931e-48	0.703489	0.000373714	0.406271	0.00280346	0.519232	2.51234e-05	0.753488	6.19334e-15	0.298513	0.000132414	0.867717	2.76992e-05	0.19527	0.145489	0.718941	0.0126605	0.440378	0.00312341	0.511678	3.88658e-14	0.542903	0.00743114	0.321311	0.00365908	0.792737	4.93058e-07	0.146727	0.135279	0.413296	0.000206713	0.300551	0.0114696	0.598194	1.20919e-22	0.717694	3.67093e-05	0.635204	4.22978e-07
3	MYC vs. BAZ1A	0.431292	2.4855e-25	0.298407	1.62856e-11	0.414185	7.66098e-08	0.645179	4.31075e-13	0.551852	2.64531e-32	-0.0392787	0.865765	0.374316	0.00626117	0.623645	1.31761e-07	0.746016	1.59128e-14	0.387783	4.41318e-07	0.618552	0.0139653	0.543186	1.26623e-05	0.80283	0.00292998	0.184659	0.235846	0.299468	2.57006e-05	0.701435	0.000192015	0.302635	0.00636132	-0.0754795	0.702657	0.349854	0.000253857	0.363135	0.00126376	0.259898	0.0297959	0.528966	3.45267e-17	0.78985	1.60083e-06	0.595913	3.14871e-06
4	CCND1 vs. BAZ1A	0.268804	3.43117e-10	0.0767848	0.0898618	0.285653	0.000300672	0.259142	0.00922845	0.279001	2.27943e-08	0.142907	0.536599	0.124476	0.379283	0.332768	0.0100182	0.52011	1.73126e-06	0.252626	0.00131527	0.179816	0.521349	0.0941861	0.485874	0.719496	0.0125596	0.141001	0.367122	0.130299	0.0723978	0.353293	0.0981941	0.122922	0.277359	-0.0477006	0.809527	0.188332	0.0543569	-0.104277	0.370016	0.223747	0.062606	0.321848	1.14024e-06	0.0330548	0.872644	0.0207955	0.883662
